# Helminth exposure protects against murine SARS-CoV-2 infection through macrophage dependent T cell activation

**DOI:** 10.1101/2022.11.09.515832

**Authors:** Kerry L. Hilligan, Oyebola O. Oyesola, Sivaranjani Namasivayam, Nina Howard, Chad S. Clancy, Sandra D. Oland, Nicole L. Garza, Bernard A. P. Lafont, Reed F. Johnson, Katrin D. Mayer-Barber, Alan Sher, P’ng Loke

## Abstract

Helminth endemic regions report lower COVID-19 morbidity and mortality. Here, we show that lung remodeling from a prior infection with a lung migrating helminth, *Nippostrongylus brasiliensis*, enhances viral clearance and survival of human-ACE2 transgenic mice challenged with SARS-CoV-2 (SCV2). This protection is associated with a lymphocytic infiltrate including an increased accumulation of pulmonary SCV2-specific CD8+ T cells and anti-CD8 antibody depletion abrogated the *N. brasiliensis*-mediated reduction in viral loads. Pulmonary macrophages with a type-2 transcriptional signature persist in the lungs of *N. brasiliensis* exposed mice after clearance of the parasite and establish a primed environment for increased antigen presentation. Accordingly, depletion of macrophages ablated the augmented viral clearance and accumulation of CD8+ T cells driven by prior *N. brasiliensis* infection. Together, these findings support the concept that lung migrating helminths can limit disease severity during SCV2 infection through macrophage-dependent enhancement of anti-viral CD8+ T cell responses.
