## Supplementary material for "Helminth exposure protects against murine SARS-CoV-2 infection through macrophage dependent T cell activation": Table S1

### Sheet: Sheet 1
p_val	avg_log2FC	pct.1	pct.2	p_val_adj	cluster	gene
0	3.47255	0.806	0.192	0	Endothelial cells	Calcrl
0	3.36186	0.814	0.19	0	Endothelial cells	Cldn5
0	3.34131	0.709	0.105	0	Endothelial cells	Ptprb
0	3.26895	0.765	0.102	0	Endothelial cells	Cdh5
0	3.26784	0.862	0.325	0	Endothelial cells	Epas1
0	3.17524	0.813	0.154	0	Endothelial cells	Adgrf5
0	3.06039	0.771	0.182	0	Endothelial cells	Ramp2
0	2.95198	0.773	0.16	0	Endothelial cells	Egfl7
0	2.92083	0.704	0.18	0	Endothelial cells	Hpgd
0	2.81774	0.702	0.126	0	Endothelial cells	Tspan7
0	2.79199	0.828	0.285	0	Endothelial cells	Ctla2a
0	2.71325	0.634	0.151	0	Endothelial cells	Cd93
0	2.70149	0.731	0.188	0	Endothelial cells	Pecam1
0	2.65053	0.567	0.082	0	Endothelial cells	Plvap
0	2.63788	0.588	0.117	0	Endothelial cells	Sema3c
0	2.62971	0.75	0.24	0	Endothelial cells	Cavin2
0	2.60432	0.649	0.089	0	Endothelial cells	Clic5
0	2.59971	0.623	0.148	0	Endothelial cells	Tmem100
0	2.58889	0.681	0.16	0	Endothelial cells	Eng
0	2.57715	0.642	0.131	0	Endothelial cells	Ly6c1
0	2.55838	0.753	0.378	0	Endothelial cells	Bmpr2
0	2.54452	0.771	0.296	0	Endothelial cells	Cd36
0	2.53187	0.633	0.09	0	Endothelial cells	Slco2a1
0	2.49535	0.673	0.124	0	Endothelial cells	Aqp1
0	2.48062	0.666	0.159	0	Endothelial cells	Flt1
0	2.47519	0.485	0.056	0	Endothelial cells	Lyve1
0	2.46702	0.706	0.301	0	Endothelial cells	Ehd4
0	2.45705	0.756	0.326	0	Endothelial cells	Ly6a
0	2.45319	0.619	0.068	0	Endothelial cells	Cyyr1
0	2.43342	0.721	0.284	0	Endothelial cells	Acvrl1
0	2.42001	0.592	0.098	0	Endothelial cells	Cyp4b1
0	2.41307	0.541	0.073	0	Endothelial cells	Kdr
0	2.40393	0.575	0.076	0	Endothelial cells	Gpihbp1
0	2.40275	0.629	0.169	0	Endothelial cells	Slfn5
0	2.38023	0.704	0.217	0	Endothelial cells	Cav1
0	2.3717	0.642	0.155	0	Endothelial cells	Icam2
0	2.29259	0.571	0.056	0	Endothelial cells	Podxl
0	2.27709	0.65	0.17	0	Endothelial cells	Slc9a3r2
0	2.24598	0.661	0.296	0	Endothelial cells	Pltp
0	2.23775	0.567	0.07	0	Endothelial cells	Clec14a
0	2.22551	0.6	0.146	0	Endothelial cells	Itga1
0	2.21283	0.576	0.138	0	Endothelial cells	Tm4sf1
0	2.20025	0.598	0.086	0	Endothelial cells	Esam
0	2.17462	0.643	0.159	0	Endothelial cells	Ace
0	2.1371	0.58	0.069	0	Endothelial cells	Rasip1
0	2.09052	0.528	0.046	0	Endothelial cells	Adgrl4
0	2.07997	0.516	0.059	0	Endothelial cells	Tek
8.79884e-188	2.10497	0.457	0.189	1.78397e-183	Endothelial cells	Iigp1
1.24514e-164	2.30945	0.528	0.321	2.52453e-160	Endothelial cells	Emp2
3.88068e-38	2.10666	0.208	0.114	7.86808e-34	Endothelial cells	Ager
0	4.61536	0.965	0.465	0	Fibroblast-stromal cells	Mgp
0	4.42587	0.961	0.445	0	Fibroblast-stromal cells	Gsn
0	3.55469	0.831	0.172	0	Fibroblast-stromal cells	Inmt
0	3.55335	0.757	0.078	0	Fibroblast-stromal cells	Col3a1
0	3.46166	0.746	0.075	0	Fibroblast-stromal cells	Col1a2
0	3.40183	0.888	0.166	0	Fibroblast-stromal cells	Bgn
0	3.33629	0.789	0.098	0	Fibroblast-stromal cells	Ogn
0	3.26733	0.738	0.134	0	Fibroblast-stromal cells	Mfap4
0	3.15064	0.804	0.168	0	Fibroblast-stromal cells	Gpx3
0	3.15037	0.775	0.095	0	Fibroblast-stromal cells	Serping1
0	3.11206	0.796	0.124	0	Fibroblast-stromal cells	Pcolce2
0	3.10609	0.694	0.061	0	Fibroblast-stromal cells	Col1a1
0	3.06739	0.611	0.177	0	Fibroblast-stromal cells	C3
0	3.03746	0.848	0.241	0	Fibroblast-stromal cells	Fmo2
0	2.99755	0.676	0.072	0	Fibroblast-stromal cells	Clec3b
0	2.96131	0.678	0.124	0	Fibroblast-stromal cells	Npnt
0	2.78894	0.809	0.187	0	Fibroblast-stromal cells	Sparcl1
0	2.67751	0.721	0.105	0	Fibroblast-stromal cells	Plxdc2
0	2.66906	0.747	0.166	0	Fibroblast-stromal cells	Limch1
0	2.65119	0.72	0.079	0	Fibroblast-stromal cells	Rarres2
0	2.64741	0.706	0.081	0	Fibroblast-stromal cells	Sod3
0	2.6255	0.597	0.07	0	Fibroblast-stromal cells	Dpt
0	2.60175	0.689	0.117	0	Fibroblast-stromal cells	Cfh
0	2.4821	0.727	0.083	0	Fibroblast-stromal cells	Rbp1
0	2.42943	0.708	0.084	0	Fibroblast-stromal cells	Prelp
0	2.40759	0.577	0.12	0	Fibroblast-stromal cells	Eln
0	2.4037	0.623	0.056	0	Fibroblast-stromal cells	Pdgfra
0	2.39927	0.631	0.141	0	Fibroblast-stromal cells	Hsd11b1
0	2.38861	0.575	0.046	0	Fibroblast-stromal cells	Mfap5
0	2.32924	0.634	0.102	0	Fibroblast-stromal cells	Nbl1
0	2.32388	0.713	0.11	0	Fibroblast-stromal cells	Mxra8
0	2.32384	0.749	0.16	0	Fibroblast-stromal cells	Ltbp4
0	2.3068	0.655	0.063	0	Fibroblast-stromal cells	Col6a1
0	2.29671	0.736	0.161	0	Fibroblast-stromal cells	Fhl1
0	2.22925	0.543	0.086	0	Fibroblast-stromal cells	Igfbp6
0	2.2259	0.724	0.231	0	Fibroblast-stromal cells	Plpp3
0	2.2193	0.517	0.07	0	Fibroblast-stromal cells	Cxcl14
0	2.20864	0.577	0.057	0	Fibroblast-stromal cells	Gpc3
0	2.18894	0.667	0.121	0	Fibroblast-stromal cells	Aldh1a1
0	2.18364	0.585	0.06	0	Fibroblast-stromal cells	Crispld2
0	2.18354	0.682	0.067	0	Fibroblast-stromal cells	Fxyd1
0	2.18326	0.67	0.096	0	Fibroblast-stromal cells	Colec12
0	2.17426	0.572	0.072	0	Fibroblast-stromal cells	Cdo1
0	2.17335	0.886	0.349	0	Fibroblast-stromal cells	Sparc
0	2.15866	0.391	0.03	0	Fibroblast-stromal cells	C4b
2.1169e-267	3.93276	0.38	0.071	4.29201e-263	Fibroblast-stromal cells	Dcn
6.30673e-267	2.29987	0.631	0.244	1.27869e-262	Fibroblast-stromal cells	Thbs1
5.57654e-225	2.71731	0.367	0.082	1.13064e-220	Fibroblast-stromal cells	Cxcl1
4.74744e-187	2.65446	0.7	0.434	9.62544e-183	Fibroblast-stromal cells	Mt1
6.75819e-101	2.28882	0.295	0.106	1.37022e-96	Fibroblast-stromal cells	Ccl2
0	5.78766	0.96	0.123	0	B cells	Igkc
0	4.48306	0.983	0.108	0	B cells	Ighm
0	4.37315	0.985	0.041	0	B cells	Cd79a
0	3.92702	0.933	0.032	0	B cells	Ly6d
0	3.43978	0.92	0.037	0	B cells	Cd79b
0	3.40046	0.904	0.012	0	B cells	Ms4a1
0	3.25068	0.966	0.09	0	B cells	Ebf1
0	2.99894	0.72	0.021	0	B cells	Iglc2
0	2.9471	0.997	0.533	0	B cells	Cd74
0	2.70206	0.944	0.124	0	B cells	Cd37
0	2.65611	0.969	0.336	0	B cells	H2-Aa
0	2.63683	0.751	0.01	0	B cells	Ighd
0	2.52004	0.74	0.011	0	B cells	Fcmr
0	2.48596	0.82	0.011	0	B cells	Bank1
0	2.4458	0.83	0.034	0	B cells	H2-DMb2
0	2.41406	0.91	0.281	0	B cells	Mef2c
0	2.40677	0.981	0.326	0	B cells	H2-Ab1
0	2.39958	0.972	0.3	0	B cells	H2-Eb1
0	2.33738	0.834	0.034	0	B cells	H2-Ob
0	2.15778	0.616	0.009	0	B cells	Iglc3
0	2.03722	0.717	0.123	0	B cells	Satb1
0	2.02685	0.755	0.06	0	B cells	Ccr7
0	2.00061	0.715	0.097	0	B cells	Cd55
0	1.96394	0.728	0.097	0	B cells	Ltb
0	1.96218	0.647	0.006	0	B cells	Pax5
0	1.8917	0.57	0.009	0	B cells	Mzb1
0	1.831	0.632	0.005	0	B cells	Gm31243
0	1.8215	0.605	0.009	0	B cells	Tnfrsf13c
0	1.8037	0.646	0.013	0	B cells	Fcrla
0	1.77088	0.683	0.098	0	B cells	Ralgps2
0	1.75155	0.56	0.026	0	B cells	BE692007
0	1.70653	0.805	0.146	0	B cells	Napsa
0	1.67335	0.701	0.08	0	B cells	Ptprcap
0	1.6564	0.766	0.171	0	B cells	Syk
0	1.64667	0.667	0.104	0	B cells	P2ry10
0	1.62413	0.474	0.007	0	B cells	Fcer2a
0	1.60532	0.618	0.01	0	B cells	Cd19
0	1.5809	0.56	0.016	0	B cells	Siglecg
0	1.55346	0.512	0.008	0	B cells	Pou2af1
0	1.54127	0.67	0.08	0	B cells	Pou2f2
5.84455e-283	1.68882	0.995	0.902	1.18498e-278	B cells	Rps27
2.43081e-275	1.71716	0.967	0.321	4.92846e-271	B cells	Cd52
1.03124e-274	1.59043	0.943	0.317	2.09083e-270	B cells	Arhgdib
3.19014e-272	1.5776	0.995	0.839	6.46802e-268	B cells	Rps15a
1.24306e-267	1.57025	0.728	0.168	2.52031e-263	B cells	Plac8
1.95557e-260	1.61048	0.988	0.762	3.96491e-256	B cells	Rpl12
5.28434e-255	1.70193	0.893	0.305	1.0714e-250	B cells	Stk17b
3.30031e-242	1.58572	0.749	0.207	6.69138e-238	B cells	Malt1
4.71571e-231	1.5732	0.981	0.724	9.56111e-227	B cells	Uba52
8.22807e-173	3.4487	0.358	0.054	1.66824e-168	B cells	Iglc1
0	3.27805	0.891	0.025	0	Other Lymphocytes	Trbc2
0	2.93209	0.812	0.042	0	Other Lymphocytes	Il7r
0	2.76188	0.836	0.013	0	Other Lymphocytes	Cd3g
0	2.73466	0.891	0.171	0	Other Lymphocytes	Emb
0	2.66415	0.807	0.015	0	Other Lymphocytes	Cd3d
0	2.64699	0.586	0.026	0	Other Lymphocytes	Trbc1
0	2.62226	0.704	0.045	0	Other Lymphocytes	Ms4a4b
0	2.38875	0.814	0.022	0	Other Lymphocytes	Itk
0	2.36711	0.739	0.129	0	Other Lymphocytes	Satb1
0	2.32326	0.765	0.009	0	Other Lymphocytes	Cd3e
0	2.22327	0.538	0.01	0	Other Lymphocytes	Icos
0	2.13697	0.746	0.062	0	Other Lymphocytes	Gimap3
0	2.02938	0.708	0.064	0	Other Lymphocytes	Ms4a6b
0	2.00838	0.63	0.011	0	Other Lymphocytes	Cd28
0	1.98877	0.577	0.022	0	Other Lymphocytes	Lef1
0	1.96439	0.768	0.019	0	Other Lymphocytes	Skap1
0	1.96048	0.748	0.104	0	Other Lymphocytes	Ltb
0	1.96044	0.642	0.01	0	Other Lymphocytes	Trac
0	1.9146	0.604	0.075	0	Other Lymphocytes	Gramd3
0	1.86439	0.797	0.126	0	Other Lymphocytes	Hcst
0	1.81495	0.62	0.022	0	Other Lymphocytes	Thy1
0	1.7799	0.805	0.125	0	Other Lymphocytes	Fyb
0	1.73237	0.633	0.064	0	Other Lymphocytes	Grap2
0	1.7103	0.657	0.065	0	Other Lymphocytes	Ptpn22
0	1.68379	0.573	0.005	0	Other Lymphocytes	Bcl11b
0	1.66824	0.58	0.044	0	Other Lymphocytes	Tcf7
0	1.65019	0.608	0.074	0	Other Lymphocytes	Il21r
0	1.62148	0.633	0.022	0	Other Lymphocytes	Lat
0	1.55551	0.575	0.051	0	Other Lymphocytes	Inpp4b
6.89831e-308	2.47253	0.907	0.275	1.39863e-303	Other Lymphocytes	Vps37b
1.15394e-296	1.54215	0.495	0.057	2.33962e-292	Other Lymphocytes	Dusp10
4.81496e-266	1.66465	0.896	0.273	9.76232e-262	Other Lymphocytes	Ptpn18
2.00856e-241	1.60645	0.982	0.833	4.07236e-237	Other Lymphocytes	Rpl13a
8.5882e-240	2.05312	0.976	0.766	1.74126e-235	Other Lymphocytes	Rpl12
1.02693e-236	1.81992	0.392	0.042	2.0821e-232	Other Lymphocytes	Gata3
4.44105e-234	1.81029	0.978	0.842	9.00423e-230	Other Lymphocytes	Rps15a
7.91638e-232	1.69742	0.989	0.919	1.60505e-227	Other Lymphocytes	Rps24
3.5991e-227	1.62085	0.976	0.877	7.29718e-223	Other Lymphocytes	Rps16
1.04611e-225	1.87253	0.974	0.728	2.121e-221	Other Lymphocytes	Uba52
8.37154e-223	1.615	0.971	0.846	1.69733e-218	Other Lymphocytes	Rpl17
2.88017e-222	1.57675	0.98	0.825	5.83954e-218	Other Lymphocytes	Rps13
1.22782e-218	1.5991	0.976	0.858	2.4894e-214	Other Lymphocytes	Rpsa
6.87484e-216	1.70494	0.974	0.831	1.39387e-211	Other Lymphocytes	Rps7
1.34672e-208	1.63446	0.219	0.011	2.73048e-204	Other Lymphocytes	Il1rl1
2.3229e-208	1.56122	0.987	0.904	4.70967e-204	Other Lymphocytes	Rps27
4.65201e-205	1.5411	0.967	0.758	9.43194e-201	Other Lymphocytes	Rpl5
6.79756e-195	1.5594	0.98	0.826	1.37821e-190	Other Lymphocytes	Rps18
5.80145e-194	1.56534	0.976	0.833	1.17624e-189	Other Lymphocytes	Rplp0
1.25707e-34	1.54168	0.427	0.248	2.54872e-30	Other Lymphocytes	Rora
3.47061e-33	1.79431	0.243	0.09	7.03666e-29	Other Lymphocytes	Ccl5
0	2.71409	0.431	0.02	0	Dendritic cells	Mgl2
0	2.49831	0.499	0.032	0	Dendritic cells	Tnip3
0	1.47327	0.457	0.023	0	Dendritic cells	Aif1
1.04365e-303	3.29999	0.399	0.023	2.116e-299	Dendritic cells	Ccl17
2.60093e-275	1.73568	0.245	0.006	5.27339e-271	Dendritic cells	Cd209a
1.91656e-247	2.34618	0.569	0.072	3.88583e-243	Dendritic cells	Basp1
4.11536e-237	2.66076	0.245	0.009	8.3439e-233	Dendritic cells	C1qc
3.68553e-222	2.38661	0.279	0.014	7.47242e-218	Dendritic cells	Ccl22
9.73384e-210	1.9638	0.551	0.078	1.97354e-205	Dendritic cells	Plbd1
3.34907e-208	3.37422	0.248	0.012	6.79025e-204	Dendritic cells	C1qa
1.12411e-193	2.28559	0.679	0.144	2.27914e-189	Dendritic cells	Cd83
1.04618e-186	3.11832	0.269	0.017	2.12113e-182	Dendritic cells	C1qb
8.71554e-175	2.26271	0.76	0.205	1.76708e-170	Dendritic cells	Ifi30
2.08366e-166	3.50673	0.836	0.329	4.22461e-162	Dendritic cells	H2-Eb1
9.56159e-166	1.97287	0.559	0.107	1.93861e-161	Dendritic cells	Bcl2a1d
8.4108e-160	3.41269	0.849	0.355	1.70529e-155	Dendritic cells	H2-Ab1
1.67506e-158	3.28194	0.843	0.363	3.39618e-154	Dendritic cells	H2-Aa
5.40076e-157	2.35744	0.632	0.148	1.095e-152	Dendritic cells	Bcl2a1b
7.79628e-155	1.54152	0.446	0.069	1.5807e-150	Dendritic cells	Pkib
9.25458e-153	3.23759	0.924	0.552	1.87637e-148	Dendritic cells	Cd74
4.50867e-152	1.66197	0.366	0.044	9.14132e-148	Dendritic cells	AA467197
2.91454e-150	2.09759	0.658	0.174	5.90923e-146	Dendritic cells	H2-DMb1
1.78018e-147	1.6443	0.452	0.075	3.60932e-143	Dendritic cells	Cfp
4.28865e-143	1.72063	0.585	0.141	8.69523e-139	Dendritic cells	Cxcl16
5.89892e-143	1.73693	0.564	0.119	1.19601e-138	Dendritic cells	Traf1
1.03976e-131	1.79889	0.668	0.197	2.10812e-127	Dendritic cells	H2-DMa
2.20429e-127	1.58995	0.684	0.207	4.4692e-123	Dendritic cells	Tnfaip8
2.29099e-127	1.50996	0.423	0.073	4.64498e-123	Dendritic cells	Bcl2a1a
1.04911e-116	2.06714	0.574	0.147	2.12707e-112	Dendritic cells	S100a4
1.65133e-116	1.83115	0.582	0.151	3.34807e-112	Dendritic cells	Il1b
5.45513e-100	1.80872	0.601	0.201	1.10603e-95	Dendritic cells	Etv3
9.83817e-98	1.84897	0.773	0.363	1.99469e-93	Dendritic cells	Rel
1.43713e-96	2.17967	0.877	0.627	2.91378e-92	Dendritic cells	Crip1
1.11964e-91	2.71301	0.922	0.735	2.27007e-87	Dendritic cells	Cst3
1.17104e-89	1.47501	0.809	0.35	2.37429e-85	Dendritic cells	Cd52
3.76291e-88	1.63021	0.634	0.254	7.6293e-84	Dendritic cells	Syngr2
2.66761e-86	1.62781	0.705	0.313	5.40857e-82	Dendritic cells	Lsp1
2.31683e-81	1.45576	0.41	0.099	4.69738e-77	Dendritic cells	Rgs1
4.10043e-80	1.48275	0.546	0.179	8.31362e-76	Dendritic cells	Marcksl1
6.03363e-79	1.81618	0.381	0.095	1.22332e-74	Dendritic cells	Tbc1d4
1.59362e-76	1.5383	0.822	0.51	3.23106e-72	Dendritic cells	Atox1
1.12885e-72	1.66964	0.854	0.609	2.28875e-68	Dendritic cells	H2afz
3.01574e-72	1.45869	0.681	0.298	6.11442e-68	Dendritic cells	Cytip
2.09255e-71	1.67594	0.645	0.296	4.24264e-67	Dendritic cells	Gm2a
1.58726e-55	1.48929	0.559	0.249	3.21818e-51	Dendritic cells	Id2
1.13852e-52	1.51593	0.525	0.224	2.30835e-48	Dendritic cells	Ckb
6.9238e-51	1.57811	0.551	0.235	1.4038e-46	Dendritic cells	Malt1
3.78637e-18	1.63684	0.243	0.102	7.67686e-14	Dendritic cells	Hist1h2ap
3.82043e-12	3.00268	0.178	0.081	7.74591e-08	Dendritic cells	Retnla
0.000587149	1.90109	0.478	0.354	1	Dendritic cells	Gm26917
0	3.48879	0.947	0.178	0	Mono-Macs	Plac8
0	3.07873	0.942	0.063	0	Mono-Macs	Ms4a6c
0	3.03883	0.975	0.087	0	Mono-Macs	Lst1
0	3.00739	0.908	0.133	0	Mono-Macs	S100a4
0	2.85873	0.989	0.21	0	Mono-Macs	Fcer1g
0	2.80684	0.917	0.151	0	Mono-Macs	Itgal
0	2.78412	0.994	0.155	0	Mono-Macs	Cybb
0	2.72123	0.967	0.088	0	Mono-Macs	Csf1r
0	2.68263	0.881	0.092	0	Mono-Macs	Pou2f2
0	2.50135	0.869	0.02	0	Mono-Macs	Ifitm6
0	2.4379	0.917	0.078	0	Mono-Macs	Clec4a3
0	2.38575	0.956	0.134	0	Mono-Macs	Fyb
0	2.37497	0.7	0.009	0	Mono-Macs	Apoc2
0	2.32097	0.828	0.107	0	Mono-Macs	Stap1
0	2.3104	0.881	0.023	0	Mono-Macs	Clec4a1
0	2.28339	0.906	0.058	0	Mono-Macs	Cd300a
0	2.27676	0.733	0.007	0	Mono-Macs	Adgre4
0	2.08255	0.639	0.018	0	Mono-Macs	Treml4
0	2.07637	0.947	0.146	0	Mono-Macs	Alox5ap
0	2.04192	0.744	0.018	0	Mono-Macs	Cx3cr1
0	2.01819	0.869	0.065	0	Mono-Macs	Plbd1
0	2.01642	0.939	0.164	0	Mono-Macs	Napsa
0	2.01419	0.839	0.076	0	Mono-Macs	Fgr
0	1.99295	0.819	0.077	0	Mono-Macs	Emilin2
0	1.94165	0.936	0.151	0	Mono-Macs	Spi1
0	1.90464	0.867	0.094	0	Mono-Macs	Pld4
0	1.89219	0.947	0.154	0	Mono-Macs	Ncf2
0	1.8789	0.736	0.057	0	Mono-Macs	Cd300ld
0	1.86833	0.672	0.074	0	Mono-Macs	Spn
5.45944e-305	1.9409	0.922	0.181	1.1069e-300	Mono-Macs	Prkcd
4.03312e-295	1.93348	0.836	0.143	8.17715e-291	Mono-Macs	Stk10
1.52677e-292	2.57889	0.981	0.231	3.09552e-288	Mono-Macs	Tyrobp
3.29472e-288	1.88749	0.547	0.052	6.68005e-284	Mono-Macs	Fcgr4
2.79514e-284	1.97978	0.944	0.186	5.66714e-280	Mono-Macs	Itgb2
3.76928e-281	2.07564	0.928	0.191	7.64221e-277	Mono-Macs	Itga4
4.0862e-271	1.985	0.944	0.227	8.28478e-267	Mono-Macs	Tpd52
3.21851e-262	2.01819	0.981	0.235	6.52552e-258	Mono-Macs	Ctss
2.10046e-246	2.21322	0.983	0.29	4.25868e-242	Mono-Macs	Coro1a
3.23119e-238	2.17749	1	0.304	6.55123e-234	Mono-Macs	Ptprc
3.02302e-230	2.04154	0.942	0.284	6.12917e-226	Mono-Macs	Gm2a
5.86649e-222	1.95066	0.933	0.292	1.18943e-217	Mono-Macs	Smpdl3a
3.70393e-211	2.50496	0.986	0.488	7.50972e-207	Mono-Macs	Gpx1
2.67127e-205	2.44276	0.911	0.293	5.416e-201	Mono-Macs	Gngt2
1.15632e-202	2.21107	0.417	0.041	2.34445e-198	Mono-Macs	Ly6c2
9.23313e-182	2.82115	0.997	0.584	1.87202e-177	Mono-Macs	Lyz2
5.66802e-180	1.96766	0.95	0.393	1.14919e-175	Mono-Macs	Samhd1
4.36211e-175	2.0429	0.994	0.491	8.84418e-171	Mono-Macs	Cebpb
4.67943e-162	1.94671	0.578	0.111	9.48755e-158	Mono-Macs	Mafb
1.46378e-113	1.97813	0.844	0.367	2.96782e-109	Mono-Macs	Ifi27l2a
2.05005e-107	1.86489	0.656	0.223	4.15648e-103	Mono-Macs	Dusp16
0	3.42671	1	0.057	0	Alv.Macs	Plet1
0	3.31067	0.997	0.093	0	Alv.Macs	Ear2
0	3.15759	1	0.068	0	Alv.Macs	Mrc1
0	3.04345	1	0.172	0	Alv.Macs	Abcg1
0	2.89539	1	0.161	0	Alv.Macs	Cybb
0	2.87372	1	0.125	0	Alv.Macs	Mpeg1
0	2.84539	1	0.043	0	Alv.Macs	Atp6v0d2
0	2.74223	0.865	0.022	0	Alv.Macs	Ear1
0	2.61345	1	0.182	0	Alv.Macs	Sirpa
0	2.2709	0.938	0.081	0	Alv.Macs	Ctsk
0	2.25739	0.987	0.13	0	Alv.Macs	Tlr2
0	2.22317	0.803	0.017	0	Alv.Macs	Fabp1
0	2.1804	0.98	0.053	0	Alv.Macs	Slc7a2
0	2.16301	0.99	0.037	0	Alv.Macs	Olr1
0	2.1587	0.908	0.038	0	Alv.Macs	Wfdc21
0	2.15398	0.97	0.051	0	Alv.Macs	Clec4n
0	2.14957	1	0.096	0	Alv.Macs	Axl
0	2.14789	0.997	0.104	0	Alv.Macs	Nceh1
0	2.13349	0.993	0.084	0	Alv.Macs	Hebp1
0	2.12182	0.993	0.194	0	Alv.Macs	Tcf7l2
0	2.09285	0.799	0.018	0	Alv.Macs	Krt79
0	2.06341	0.987	0.075	0	Alv.Macs	Itgax
0	2.02299	0.872	0.074	0	Alv.Macs	Spp1
0	1.93139	0.592	0.014	0	Alv.Macs	Marco
0	1.90968	0.987	0.103	0	Alv.Macs	Klhdc4
0	1.88143	0.993	0.177	0	Alv.Macs	Pld3
0	1.87786	0.984	0.098	0	Alv.Macs	AI504432
0	1.8319	0.941	0.044	0	Alv.Macs	Il18
0	1.81846	0.974	0.028	0	Alv.Macs	F7
0	1.8039	0.967	0.03	0	Alv.Macs	Ltc4s
3.13891e-304	3.28093	1	0.201	6.36413e-300	Alv.Macs	Ccl6
5.09774e-288	1.82544	0.984	0.201	1.03357e-283	Alv.Macs	Sept9
7.48841e-277	3.27597	0.997	0.251	1.51827e-272	Alv.Macs	Lpl
9.58904e-273	2.72087	1	0.239	1.94418e-268	Alv.Macs	Ctss
2.08508e-266	2.03744	0.993	0.228	4.22749e-262	Alv.Macs	Lipa
8.02089e-258	1.82573	0.99	0.205	1.62623e-253	Alv.Macs	Tnfaip2
1.05976e-246	2.29523	0.997	0.271	2.14867e-242	Alv.Macs	Plin2
3.31574e-239	2.42866	1	0.271	6.72266e-235	Alv.Macs	Lgals3
6.38162e-232	1.97996	0.99	0.263	1.29387e-227	Alv.Macs	Runx1
1.33812e-230	2.70843	1	0.335	2.71305e-226	Alv.Macs	Cd44
1.183e-226	3.87593	1	0.378	2.39853e-222	Alv.Macs	Chil3
7.55425e-226	1.98879	1	0.279	1.53162e-221	Alv.Macs	Ctsc
6.84582e-222	2.3802	1	0.345	1.38799e-217	Alv.Macs	Laptm5
2.88616e-190	2.96266	1	0.548	5.85169e-186	Alv.Macs	Ctsd
2.07893e-186	1.88457	1	0.387	4.21504e-182	Alv.Macs	Ucp2
4.29981e-184	1.92194	0.997	0.406	8.71786e-180	Alv.Macs	Cd164
2.90764e-183	1.8957	1	0.363	5.89524e-179	Alv.Macs	Lcp1
1.56354e-176	2.27116	1	0.557	3.17008e-172	Alv.Macs	Cd9
7.39821e-169	2.75054	1	0.587	1.49999e-164	Alv.Macs	Lyz2
4.04481e-155	2.15708	1	0.612	8.20085e-151	Alv.Macs	Psap
1.76002e-307	2.96593	0.647	0.058	3.56844e-303	AA Alv.Macs	Atp6v0d2
7.58513e-228	2.84365	0.307	0.014	1.53789e-223	AA Alv.Macs	Arg1
5.19943e-227	3.9565	0.901	0.207	1.05418e-222	AA Alv.Macs	Ccl6
1.28194e-209	4.08149	0.41	0.032	2.59913e-205	AA Alv.Macs	Mmp12
3.55966e-206	2.04003	0.244	0.009	7.21722e-202	AA Alv.Macs	Rnase2a
5.52514e-191	4.82762	0.982	0.38	1.12022e-186	AA Alv.Macs	Chil3
9.72093e-175	2.43882	0.587	0.085	1.97092e-170	AA Alv.Macs	Mrc1
2.63956e-169	3.15118	0.869	0.278	5.3517e-165	AA Alv.Macs	Lgals3
1.87885e-141	3.42972	0.936	0.551	3.80937e-137	AA Alv.Macs	Ctsd
8.93004e-141	1.92341	0.413	0.05	1.81057e-136	AA Alv.Macs	F7
1.92563e-136	2.31789	0.996	0.918	3.9042e-132	AA Alv.Macs	Ftl1
9.18088e-136	2.64885	0.491	0.077	1.86142e-131	AA Alv.Macs	Plet1
2.02898e-134	2.73662	0.58	0.11	4.11376e-130	AA Alv.Macs	Ear2
3.23737e-134	2.9041	0.173	0.007	6.56376e-130	AA Alv.Macs	Ccl24
3.45233e-134	1.97699	0.17	0.007	6.9996e-130	AA Alv.Macs	Fbp1
5.24798e-134	3.09197	0.77	0.249	1.06403e-129	AA Alv.Macs	Ctss
6.20708e-132	2.54859	0.989	0.588	1.25849e-127	AA Alv.Macs	Lyz2
1.20141e-129	2.91701	0.523	0.098	2.43585e-125	AA Alv.Macs	Ctsk
1.88975e-122	2.35433	0.622	0.14	3.83146e-118	AA Alv.Macs	Mpeg1
3.28234e-119	2.22712	0.682	0.174	6.65495e-115	AA Alv.Macs	Cybb
4.54493e-117	3.34303	0.636	0.172	9.21484e-113	AA Alv.Macs	Fabp5
1.11152e-116	2.19328	0.445	0.074	2.25361e-112	AA Alv.Macs	Slc7a2
2.30432e-111	3.20077	0.894	0.617	4.67201e-107	AA Alv.Macs	Psap
1.85581e-109	2.64634	0.357	0.048	3.76266e-105	AA Alv.Macs	AA467197
9.98949e-101	2.82378	0.438	0.082	2.02537e-96	AA Alv.Macs	Ccl9
1.5536e-100	2.11165	0.82	0.353	3.14993e-96	AA Alv.Macs	Laptm5
3.05364e-92	2.37459	0.36	0.06	6.19126e-88	AA Alv.Macs	Gpnmb
4.71885e-82	1.92096	0.435	0.097	9.56748e-78	AA Alv.Macs	Itgax
2.36477e-80	1.7614	0.452	0.105	4.79458e-76	AA Alv.Macs	Hebp1
1.00772e-77	2.12542	0.587	0.189	2.04315e-73	AA Alv.Macs	Abcg1
1.6326e-77	2.21646	0.445	0.103	3.3101e-73	AA Alv.Macs	Wfdc17
2.87991e-71	2.16863	0.654	0.285	5.83902e-67	AA Alv.Macs	Plin2
1.92097e-67	2.2421	0.413	0.106	3.89476e-63	AA Alv.Macs	Mmp19
2.89548e-67	1.97594	0.714	0.346	5.87058e-63	AA Alv.Macs	Cd44
1.48486e-65	1.85771	0.495	0.152	3.01055e-61	AA Alv.Macs	Cd68
3.63008e-65	2.81752	0.389	0.093	7.35998e-61	AA Alv.Macs	Spp1
7.99042e-64	1.86781	0.565	0.2	1.62006e-59	AA Alv.Macs	Sirpa
1.89621e-61	1.78592	0.449	0.126	3.84456e-57	AA Alv.Macs	Nceh1
4.22831e-60	2.68574	0.717	0.491	8.57291e-56	AA Alv.Macs	Ctsb
3.66504e-59	2.29739	0.615	0.266	7.43087e-55	AA Alv.Macs	Lpl
7.37055e-56	2.19124	0.678	0.431	1.49438e-51	AA Alv.Macs	Ctsz
2.40227e-45	2.06992	0.587	0.318	4.87059e-41	AA Alv.Macs	Creg1
4.71556e-42	1.78771	0.654	0.401	9.5608e-38	AA Alv.Macs	Ucp2
3.66355e-41	1.7638	0.466	0.198	7.42785e-37	AA Alv.Macs	Pld3
3.56211e-37	1.87392	0.498	0.247	7.22217e-33	AA Alv.Macs	Lipa
2.78233e-34	1.72752	0.233	0.059	5.64117e-30	AA Alv.Macs	Ltc4s
1.64575e-29	1.74915	0.565	0.385	3.33675e-25	AA Alv.Macs	Cstb
3.4823e-25	1.77242	0.495	0.275	7.06037e-21	AA Alv.Macs	Fn1
5.14487e-21	2.0816	0.438	0.282	1.04312e-16	AA Alv.Macs	Lgmn
8.48458e-08	1.83589	0.12	0.051	0.00172025	AA Alv.Macs	Rbp4
0	8.70704	0.904	0.063	0	Granulocytes	S100a9
0	8.5142	0.914	0.064	0	Granulocytes	S100a8
0	5.24575	0.799	0.008	0	Granulocytes	Retnlg
0	4.83949	0.876	0.01	0	Granulocytes	Acod1
0	4.78616	0.976	0.036	0	Granulocytes	Hdc
0	4.24649	0.923	0.052	0	Granulocytes	Clec4d
0	4.13721	0.852	0.056	0	Granulocytes	Slc7a11
0	4.09184	0.847	0.035	0	Granulocytes	Il1r2
0	4.04603	0.885	0.041	0	Granulocytes	Csf3r
0	3.98885	0.852	0.063	0	Granulocytes	Trem1
0	3.6841	0.89	0.097	0	Granulocytes	Nlrp3
0	3.57325	0.823	0.005	0	Granulocytes	Mmp9
0	3.53247	0.828	0.066	0	Granulocytes	Clec4e
0	3.32545	0.794	0.009	0	Granulocytes	Cxcr2
0	3.25066	0.823	0.067	0	Granulocytes	Ptafr
0	3.054	0.813	0.072	0	Granulocytes	Ccr1
0	2.9675	0.306	0.001	0	Granulocytes	Stfa2l1
0	2.901	0.775	0.068	0	Granulocytes	Cd300ld
3.87037e-304	4.13529	0.88	0.1	7.84718e-300	Granulocytes	Slpi
4.51588e-299	3.06376	0.823	0.085	9.15594e-295	Granulocytes	Pglyrp1
1.7465e-291	5.22968	0.986	0.15	3.54103e-287	Granulocytes	Il1b
1.79137e-287	3.12817	0.813	0.087	3.632e-283	Granulocytes	Slc16a3
3.71569e-285	4.07739	0.938	0.136	7.53357e-281	Granulocytes	Lmnb1
1.55569e-253	3.24719	0.885	0.13	3.15417e-249	Granulocytes	Lilr4b
2.73658e-247	4.72351	0.923	0.145	5.54841e-243	Granulocytes	Cxcl2
2.63658e-237	2.96592	0.823	0.11	5.34567e-233	Granulocytes	Hp
1.06837e-229	3.89899	0.967	0.198	2.16613e-225	Granulocytes	Mxd1
1.00929e-212	3.08632	0.909	0.17	2.04634e-208	Granulocytes	Ncf2
3.537e-211	3.25118	0.66	0.074	7.17128e-207	Granulocytes	Il1rn
2.72745e-208	2.92762	0.909	0.168	5.52991e-204	Granulocytes	Lilrb4a
1.02787e-207	3.63504	0.995	0.244	2.08401e-203	Granulocytes	Tyrobp
3.25098e-200	2.98847	0.502	0.041	6.59136e-196	Granulocytes	Lcn2
1.81423e-194	2.95373	0.914	0.196	3.67835e-190	Granulocytes	Snx20
3.73511e-182	3.77446	0.799	0.147	7.57294e-178	Granulocytes	Cd14
1.60227e-177	3.00914	0.971	0.243	3.24859e-173	Granulocytes	Plek
9.64187e-170	3.65344	0.919	0.254	1.95489e-165	Granulocytes	Msrb1
1.20184e-163	3.03589	0.919	0.257	2.43674e-159	Granulocytes	Grina
9.2209e-161	3.14911	0.895	0.241	1.86954e-156	Granulocytes	Tpd52
7.54056e-154	4.1295	0.722	0.136	1.52885e-149	Granulocytes	Ifitm1
7.22486e-142	3.91787	1	0.577	1.46484e-137	Granulocytes	Srgn
3.58756e-140	3.32117	0.837	0.218	7.27377e-136	Granulocytes	Tnfaip2
4.65635e-135	3.02014	0.976	0.427	9.44076e-131	Granulocytes	Pim1
5.26594e-131	2.91379	0.995	0.501	1.06767e-126	Granulocytes	Cebpb
3.28689e-129	3.68749	0.737	0.173	6.66418e-125	Granulocytes	G0s2
1.28359e-119	3.23139	0.981	0.616	2.60247e-115	Granulocytes	S100a11
1.33837e-99	3.53316	0.541	0.104	2.71354e-95	Granulocytes	Wfdc17
1.53913e-88	2.9005	0.818	0.35	3.12058e-84	Granulocytes	Resf1
2.51763e-75	2.92292	0.608	0.184	5.10449e-71	Granulocytes	Ccrl2
2.17559e-64	3.43999	0.287	0.041	4.411e-60	Granulocytes	Ccl4
1.3034e-38	3.14023	0.278	0.062	2.64264e-34	Granulocytes	Ccl3
0	2.57731	0.637	0.039	0	Epithelial cells	Krt8
0	2.49169	0.691	0.042	0	Epithelial cells	Krt18
0	2.30779	0.691	0.019	0	Epithelial cells	Cldn3
0	2.25076	0.368	0.009	0	Epithelial cells	Chia1
0	2.23744	0.525	0.02	0	Epithelial cells	Sfta2
0	1.98688	0.672	0.041	0	Epithelial cells	Ptprf
0	1.98638	0.578	0.021	0	Epithelial cells	Muc1
0	1.92774	0.569	0.015	0	Epithelial cells	Ank3
0	1.87538	0.593	0.02	0	Epithelial cells	Ppp1r14c
4.16865e-281	2.54618	0.735	0.065	8.45194e-277	Epithelial cells	Atp1b1
5.00105e-279	4.20517	0.735	0.068	1.01396e-274	Epithelial cells	Sftpd
1.45479e-268	3.86636	0.608	0.044	2.94959e-264	Epithelial cells	Chil1
3.11181e-268	4.0993	0.917	0.128	6.30919e-264	Epithelial cells	Cbr2
3.71037e-242	4.27969	0.956	0.17	7.52277e-238	Epithelial cells	Wfdc2
6.21582e-219	3.18657	0.48	0.033	1.26026e-214	Epithelial cells	Hc
6.49173e-187	1.92153	0.309	0.014	1.3162e-182	Epithelial cells	Lypd2
5.63022e-184	2.76106	0.49	0.043	1.14153e-179	Epithelial cells	Lamp3
9.59503e-180	2.78642	0.765	0.111	1.94539e-175	Epithelial cells	Hp
1.65393e-177	3.05829	0.485	0.041	3.35334e-173	Epithelial cells	Lcn2
9.94045e-177	2.04483	0.412	0.029	2.01543e-172	Epithelial cells	S100g
2.14046e-154	3.91843	0.554	0.068	4.33978e-150	Epithelial cells	Cyp2f2
1.11561e-147	2.14193	0.539	0.062	2.2619e-143	Epithelial cells	Sec14l3
6.83867e-144	2.36557	0.76	0.145	1.38654e-139	Epithelial cells	Chchd10
1.01262e-141	1.98764	0.221	0.009	2.05308e-137	Epithelial cells	Tmem212
4.20135e-139	4.42906	0.711	0.138	8.51824e-135	Epithelial cells	Sftpb
5.48463e-131	4.01379	0.662	0.124	1.11201e-126	Epithelial cells	Cxcl15
3.70593e-130	3.71393	0.544	0.079	7.51378e-126	Epithelial cells	Slc34a2
8.84907e-118	2.10182	0.216	0.011	1.79415e-113	Epithelial cells	Ccdc153
7.66679e-89	5.09262	0.809	0.326	1.55444e-84	Epithelial cells	Sftpa1
1.22887e-84	1.85113	0.603	0.144	2.49154e-80	Epithelial cells	Abca3
9.6975e-83	1.7727	0.485	0.095	1.96617e-78	Epithelial cells	Dram1
4.53047e-82	1.80142	0.495	0.099	9.18554e-78	Epithelial cells	Fasn
7.25276e-78	1.77497	0.441	0.076	1.4705e-73	Epithelial cells	Sfn
2.38621e-69	1.83075	0.672	0.231	4.83803e-65	Epithelial cells	Alcam
9.06249e-68	2.18129	0.127	0.007	1.83742e-63	Epithelial cells	Muc5b
3.99093e-63	2.05654	0.132	0.008	8.09161e-59	Epithelial cells	Ltf
3.42506e-59	4.43582	0.387	0.078	6.9443e-55	Epithelial cells	Retnla
1.94579e-58	2.01671	0.51	0.14	3.94509e-54	Epithelial cells	Lpcat1
1.53306e-50	3.17499	0.603	0.225	3.10828e-46	Epithelial cells	Scd1
1.09777e-49	2.35129	0.868	0.573	2.22573e-45	Epithelial cells	Npc2
1.14597e-42	2.07032	0.515	0.19	2.32346e-38	Epithelial cells	Napsa
4.0494e-25	5.32594	0.863	0.752	8.21015e-21	Epithelial cells	Sftpc
4.11742e-24	3.09629	0.123	0.019	8.34807e-20	Epithelial cells	Bpifb1
3.02892e-23	2.66493	0.123	0.02	6.14114e-19	Epithelial cells	Reg3g
2.41139e-20	3.8988	0.48	0.234	4.88908e-16	Epithelial cells	Scgb3a2
1.00101e-18	2.09896	0.794	0.597	2.02954e-14	Epithelial cells	Lyz2
6.27267e-13	2.07453	0.118	0.029	1.27178e-08	Epithelial cells	Lyz1
2.45123e-11	4.77711	0.225	0.092	4.96987e-07	Epithelial cells	Bpifa1
1.00419e-06	4.26066	0.255	0.14	0.02036	Epithelial cells	Scgb3a1
8.50832e-05	4.4885	0.985	0.967	1	Epithelial cells	Scgb1a1
0	6.59133	0.975	0.033	0	NK cells	Gzma
0	5.98845	0.994	0.083	0	NK cells	Ccl5
0	4.63062	0.981	0.035	0	NK cells	Nkg7
0	3.73438	0.963	0.012	0	NK cells	Prf1
0	3.67295	0.869	0.01	0	NK cells	Gzmb
0	3.55716	0.981	0.041	0	NK cells	Il2rb
0	3.51321	0.637	0.003	0	NK cells	Klra4
0	3.19153	0.969	0.01	0	NK cells	Klre1
0	3.17748	0.875	0.006	0	NK cells	Klrb1c
0	3.13189	0.944	0.071	0	NK cells	Ms4a4b
0	3.09725	0.662	0.002	0	NK cells	Klra8
0	3.01368	0.9	0.04	0	NK cells	Klrd1
0	2.88343	0.863	0.022	0	NK cells	Klrk1
0	2.86613	0.581	0.002	0	NK cells	Klra9
0	2.74987	0.838	0.019	0	NK cells	Sytl3
0	2.55285	0.863	0.051	0	NK cells	Txk
0	2.53645	0.794	0.028	0	NK cells	Ctsw
0	2.53524	0.569	0.004	0	NK cells	Klra7
0	2.52289	0.787	0.002	0	NK cells	Ncr1
0	2.49131	0.794	0.036	0	NK cells	Gm19585
0	2.31333	0.575	0.002	0	NK cells	Cma1
0	2.26762	0.762	0.027	0	NK cells	Il18rap
0	2.09515	0.637	0.005	0	NK cells	Klrc2
0	2.05248	0.688	0.01	0	NK cells	Fasl
0	1.98686	0.681	0.035	0	NK cells	Sh2d2a
5.20679e-291	1.99153	0.5	0.019	1.05568e-286	NK cells	Klrb1b
2.27205e-203	2.09702	0.8	0.091	4.60657e-199	NK cells	Ptpn22
5.98114e-189	2.20999	0.756	0.087	1.21268e-184	NK cells	Spn
1.25357e-175	2.39031	0.825	0.118	2.54162e-171	NK cells	Serpinb6b
1.49266e-167	1.99692	0.819	0.115	3.02637e-163	NK cells	Ptprcap
1.12878e-165	1.99946	0.806	0.114	2.2886e-161	NK cells	Stat4
1.89636e-164	2.82227	0.894	0.164	3.84488e-160	NK cells	Serpinb9
4.99717e-157	3.69787	0.956	0.234	1.01318e-152	NK cells	Irf8
3.60042e-144	2.32049	0.85	0.157	7.29986e-140	NK cells	Hcst
1.20068e-142	4.21018	0.988	0.307	2.43438e-138	NK cells	AW112010
2.91723e-137	2.51361	0.981	0.23	5.91469e-133	NK cells	Fcer1g
1.82348e-128	2.17197	0.906	0.217	3.69711e-124	NK cells	Selplg
1.88441e-123	2.66725	1	0.322	3.82065e-119	NK cells	Ptprc
5.60154e-121	2.32309	0.975	0.249	1.13571e-116	NK cells	Tyrobp
2.51544e-119	2.40319	0.963	0.306	5.10006e-115	NK cells	Ugcg
7.52459e-117	2.04822	0.963	0.262	1.52561e-112	NK cells	Rac2
7.21114e-116	2.28493	0.425	0.04	1.46206e-111	NK cells	Ccl4
3.76183e-108	2.2333	0.981	0.303	7.6271e-104	NK cells	Vps37b
1.63434e-104	2.2976	0.444	0.049	3.31362e-100	NK cells	Ly6c2
7.08532e-103	2.0258	0.856	0.211	1.43655e-98	NK cells	Itga4
5.17953e-92	2.41057	0.981	0.48	1.05015e-87	NK cells	Ifngr1
3.36237e-91	2.28216	0.912	0.353	6.81721e-87	NK cells	Pik3r1
3.51959e-89	2.04396	0.994	0.359	7.13597e-85	NK cells	Cd52
8.86659e-84	2.28266	0.956	0.392	1.7977e-79	NK cells	Lgals1
7.148e-77	1.985	0.8	0.253	1.44926e-72	NK cells	Id2
0	2.1606	0.957	0.011	0	Brc5+ Alv.Macs	Nusap1
0	1.93259	0.957	0.012	0	Brc5+ Alv.Macs	Cdk1
3.58629e-300	1.94153	0.957	0.013	7.2712e-296	Brc5+ Alv.Macs	Cenpe
3.38606e-294	1.96031	0.87	0.01	6.86525e-290	Brc5+ Alv.Macs	Cenpf
1.83223e-277	2.19629	0.957	0.014	3.71484e-273	Brc5+ Alv.Macs	Birc5
6.54957e-250	2.01269	0.826	0.011	1.32792e-245	Brc5+ Alv.Macs	Rrm2
4.1685e-192	2.75109	0.913	0.019	8.45162e-188	Brc5+ Alv.Macs	Pclaf
3.89555e-185	3.39732	1	0.025	7.89822e-181	Brc5+ Alv.Macs	Top2a
1.24241e-173	2.31273	0.87	0.019	2.51898e-169	Brc5+ Alv.Macs	Ube2c
3.91932e-171	1.98972	0.957	0.024	7.94641e-167	Brc5+ Alv.Macs	Prc1
1.14419e-157	3.20058	1	0.03	2.31985e-153	Brc5+ Alv.Macs	Mki67
3.65634e-100	1.92521	0.957	0.044	7.41324e-96	Brc5+ Alv.Macs	Kif23
4.46244e-68	2.10771	0.87	0.05	9.04759e-64	Brc5+ Alv.Macs	Ear1
1.1981e-62	1.84201	0.783	0.045	2.42915e-58	Brc5+ Alv.Macs	Krt79
3.81049e-61	1.90406	0.957	0.068	7.72576e-57	Brc5+ Alv.Macs	Wfdc21
1.36595e-58	2.15186	1	0.076	2.76946e-54	Brc5+ Alv.Macs	Atp6v0d2
7.99514e-52	2.44069	1	0.089	1.62101e-47	Brc5+ Alv.Macs	Plet1
1.11482e-51	1.93207	1	0.099	2.2603e-47	Brc5+ Alv.Macs	Rrm1
1.38822e-51	1.88147	1	0.098	2.81461e-47	Brc5+ Alv.Macs	Smc2
2.35075e-45	2.24768	1	0.1	4.76614e-41	Brc5+ Alv.Macs	Mrc1
4.65331e-44	2.26847	1	0.11	9.43458e-40	Brc5+ Alv.Macs	Ctsk
3.82187e-38	1.80964	0.739	0.065	7.74885e-34	Brc5+ Alv.Macs	Ccl3
2.34715e-36	1.9451	1	0.124	4.75885e-32	Brc5+ Alv.Macs	Ear2
2.35857e-32	2.07203	1	0.153	4.78201e-28	Brc5+ Alv.Macs	Tgfbi
2.43035e-31	1.76976	1	0.159	4.92754e-27	Brc5+ Alv.Macs	Atad2
6.37172e-30	1.94158	1	0.159	1.29187e-25	Brc5+ Alv.Macs	Tlr2
2.7742e-29	1.97528	1	0.154	5.62469e-25	Brc5+ Alv.Macs	Mpeg1
2.32245e-27	2.34291	1	0.222	4.70876e-23	Brc5+ Alv.Macs	Smc4
2.54758e-26	2.205	1	0.201	5.16522e-22	Brc5+ Alv.Macs	Abcg1
3.85798e-25	2.09257	1	0.21	7.82206e-21	Brc5+ Alv.Macs	Sirpa
1.89578e-24	2.2976	0.739	0.107	3.8437e-20	Brc5+ Alv.Macs	Hist1h2ap
2.17145e-24	1.80396	1	0.221	4.40262e-20	Brc5+ Alv.Macs	Tcf7l2
1.03335e-23	1.93437	1	0.189	2.09511e-19	Brc5+ Alv.Macs	Cybb
2.22221e-22	2.13073	1	0.229	4.50554e-18	Brc5+ Alv.Macs	Ccl6
2.83342e-21	2.58642	1	0.303	5.74476e-17	Brc5+ Alv.Macs	Stmn1
9.85736e-21	2.40505	1	0.276	1.99858e-16	Brc5+ Alv.Macs	Lpl
5.50112e-20	1.95936	1	0.305	1.11535e-15	Brc5+ Alv.Macs	Hmgn2
1.75204e-18	1.90916	1	0.304	3.55226e-14	Brc5+ Alv.Macs	Ctsc
2.09077e-18	1.92527	1	0.265	4.23904e-14	Brc5+ Alv.Macs	Ctss
7.24713e-18	2.55853	1	0.479	1.46936e-13	Brc5+ Alv.Macs	Tuba1b
8.94688e-18	3.02469	1	0.399	1.81398e-13	Brc5+ Alv.Macs	Chil3
1.1519e-17	2.0016	1	0.296	2.33547e-13	Brc5+ Alv.Macs	Lgals3
1.24803e-17	2.76747	1	0.491	2.53038e-13	Brc5+ Alv.Macs	Tubb5
4.2042e-17	2.11621	1	0.357	8.52401e-13	Brc5+ Alv.Macs	Cd44
1.26551e-15	2.12192	1	0.36	2.56582e-11	Brc5+ Alv.Macs	Pcna
1.96589e-15	1.83099	1	0.367	3.98583e-11	Brc5+ Alv.Macs	Laptm5
3.76654e-15	2.07109	1	0.619	7.63665e-11	Brc5+ Alv.Macs	H2afz
3.70126e-14	2.07645	1	0.563	7.5043e-10	Brc5+ Alv.Macs	Ctsd
5.08706e-14	1.84638	1	0.45	1.0314e-09	Brc5+ Alv.Macs	Hmgb2
1.11961e-12	1.83942	1	0.532	2.27001e-08	Brc5+ Alv.Macs	Arl6ip1
