## Supplementary material for "Helminth exposure protects against murine SARS-CoV-2 infection through macrophage dependent T cell activation": Table S2

### Sheet: Sheet 1
	p_val	avg_log2FC	pct.1	pct.2	p_val_adj	cluster	gene
1	4.39254e-28	1.68706	0.497	0.087	8.90588e-24	nipo	AA467197
2	1.36805e-23	0.555041	0.366	0.045	2.77373e-19	nipo	Anpep
3	1.96323e-22	1.70648	0.372	0.045	3.98044e-18	nipo	Arg1
4	1.03198e-21	0.621344	0.436	0.109	2.09234e-17	nipo	Ptgir
5	5.43701e-20	0.884214	0.309	0.032	1.10235e-15	nipo	Il7r
6	9.92726e-19	2.20032	0.5	0.176	2.01275e-14	nipo	Mmp12
7	4.17702e-18	0.744768	0.513	0.218	8.4689e-14	nipo	Cd93
8	7.37304e-18	1.12182	0.537	0.244	1.49488e-13	nipo	Igf1
9	2.66354e-16	0.595729	0.393	0.112	5.40032e-12	nipo	Marcks
10	1.57648e-15	0.558553	0.423	0.163	3.19631e-11	nipo	Man1a
11	2.88915e-15	0.795449	0.299	0.048	5.85775e-11	nipo	Rnase2a
12	4.42113e-15	0.608214	0.379	0.128	8.96383e-11	nipo	Rnf128
13	8.04716e-14	0.777809	0.554	0.359	1.63156e-09	nipo	Myo5a
14	1.08639e-13	1.22873	0.383	0.141	2.20266e-09	nipo	Mafb
15	1.55412e-13	1.0119	0.403	0.141	3.15099e-09	nipo	Inhba
16	2.81221e-13	0.72102	0.916	0.984	5.70175e-09	nipo	Psap
17	8.38694e-13	0.90039	0.52	0.327	1.70045e-08	nipo	Chchd10
18	4.76796e-12	1.3262	0.557	0.353	9.66703e-08	nipo	Ccl9
19	1.99283e-10	0.823342	0.765	0.814	4.04047e-06	nipo	Cstb
20	3.49825e-10	0.710568	0.302	0.119	7.09271e-06	nipo	Cxcl16
21	5.06821e-10	0.64176	0.228	0.048	1.02758e-05	nipo	Fbp1
22	6.09481e-10	0.800122	0.909	0.997	1.23572e-05	nipo	Ccl6
23	1.48247e-09	0.884199	0.785	0.949	3.00571e-05	nipo	Ctsb
24	1.6796e-09	0.549355	0.168	0.026	3.4054e-05	nipo	Timp1
25	2.45148e-09	0.854098	0.661	0.599	4.97037e-05	nipo	Cd63
26	3.28415e-09	1.17594	0.99	0.994	6.65862e-05	nipo	Chil3
27	1.12652e-08	1.27488	0.644	0.74	0.000228403	nipo	Lgmn
28	1.14111e-08	0.584657	0.856	0.929	0.00023136	nipo	Ctss
29	1.5678e-08	0.590668	0.725	0.923	0.000317872	nipo	Gm10076
30	3.39301e-08	0.540958	0.315	0.138	0.000687933	nipo	Gatm
31	8.20369e-08	0.735251	0.403	0.253	0.0016633	nipo	Cd200
32	1.44654e-07	1.21187	0.151	0.029	0.00293286	nipo	Ccl24
33	1.7703e-07	1.22509	0.564	0.442	0.00358929	nipo	Wfdc17
34	1.81802e-07	1.24019	0.631	0.609	0.00368604	nipo	Crip1
35	2.42286e-07	0.568517	0.584	0.484	0.00491235	nipo	Trem2
36	6.56997e-07	0.642647	0.738	0.84	0.0133206	nipo	Fabp5
37	8.62193e-07	0.701804	0.208	0.071	0.017481	nipo	Ccl17
38	7.35149e-06	0.547903	0.45	0.337	0.149052	nipo	Mindy1
39	9.61992e-06	0.959473	0.332	0.196	0.195044	nipo	Mfge8
40	3.5971e-05	0.698592	0.611	0.644	0.729312	nipo	Pgk1
41	0.0001449	1.1183	0.671	0.785	1	nipo	Ctsl
42	0.000309239	0.996128	0.644	0.689	1	nipo	Fn1
43	0.000347666	0.59112	0.654	0.808	1	nipo	Anxa4
44	0.000399462	0.772089	0.705	0.788	1	nipo	Ctsk
45	0.00128952	0.769136	0.584	0.567	1	nipo	Rgcc
46	0.00320287	0.684548	0.601	0.635	1	nipo	Mmp19
47	0.00442656	0.5405	0.43	0.356	1	nipo	Slc7a11
48	0.00587177	0.621419	0.644	0.753	1	nipo	Rpn1
49	0.00786659	1.01021	0.339	0.285	1	nipo	Ch25h
50	0.00989609	0.697838	0.654	0.804	1	nipo	Slc7a2
51	6.76794e-49	1.14543	0.801	0.208	1.3722e-44	control	Mgp
52	3.64419e-48	1.02216	0.753	0.188	7.38859e-44	control	C5ar1
53	8.02374e-43	0.739044	0.731	0.185	1.62681e-38	control	Cpne5
54	4.98769e-41	1.46203	0.843	0.45	1.01125e-36	control	AY036118
55	9.06279e-41	0.631754	0.766	0.232	1.83748e-36	control	Cidec
56	4.34953e-40	1.3221	0.795	0.282	8.81868e-36	control	Ear1
57	5.73005e-40	0.654359	0.551	0.054	1.16177e-35	control	Gal
58	2.51489e-39	0.856102	0.907	0.45	5.09894e-35	control	Sftpc
59	9.88872e-38	0.885044	0.724	0.225	2.00494e-33	control	Pilra
60	1.59452e-37	0.844345	0.708	0.221	3.23289e-33	control	Serpinb1a
61	4.31017e-37	0.806885	0.788	0.332	8.73886e-33	control	Coro1a
62	8.63679e-37	0.667665	0.782	0.245	1.75111e-32	control	Krt19
63	2.4356e-33	0.637026	0.763	0.312	4.93818e-29	control	Cyb561a3
64	5.41715e-33	0.553706	0.635	0.148	1.09833e-28	control	Acaa1b
65	6.06608e-32	0.630036	0.798	0.379	1.2299e-27	control	Il18
66	2.78161e-30	0.942246	1	1	5.63971e-26	control	Gm42418
67	9.50755e-30	0.6274	0.641	0.221	1.92766e-25	control	Plscr1
68	1.32277e-29	0.610602	0.744	0.339	2.68191e-25	control	Net1
69	4.78196e-28	0.663575	0.798	0.497	9.69542e-24	control	Cd302
70	5.27029e-28	0.558219	0.744	0.393	1.06855e-23	control	Myadm
71	8.8499e-28	0.880688	0.577	0.151	1.79432e-23	control	Tnf
72	1.4625e-27	0.774695	0.74	0.262	2.96521e-23	control	Fabp1
73	4.18867e-27	0.852734	0.792	0.463	8.49253e-23	control	Selenop
74	4.85824e-27	0.606609	0.747	0.319	9.85009e-23	control	Cdc42ep3
75	5.65348e-27	0.692015	0.705	0.299	1.14624e-22	control	Kcnn3
76	1.16132e-25	0.587885	0.804	0.443	2.35458e-21	control	Cd2
77	6.01314e-25	0.697088	0.795	0.554	1.21916e-20	control	Plaur
78	5.91515e-24	0.958178	0.987	0.913	1.1993e-19	control	Scgb1a1
79	1.53414e-23	0.92348	0.853	0.728	3.11046e-19	control	Lars2
80	5.25575e-22	0.569515	0.667	0.319	1.0656e-17	control	Dipk1a
81	1.81214e-21	0.643229	0.798	0.523	3.6741e-17	control	Skil
82	2.33105e-21	0.553532	0.792	0.466	4.7262e-17	control	H2-DMa
83	3.1632e-21	0.522025	0.587	0.225	6.41338e-17	control	Cebpd
84	3.4674e-21	0.534673	0.776	0.483	7.03016e-17	control	Pik3ap1
85	6.59402e-21	0.594767	0.734	0.372	1.33694e-16	control	Rasgef1b
86	7.0473e-21	0.634479	0.91	0.795	1.42884e-16	control	Ubc
87	8.20604e-21	0.584426	0.811	0.584	1.66377e-16	control	Myl12a
88	8.13141e-20	0.7515	0.708	0.305	1.64864e-15	control	Egr1
89	2.99653e-19	0.530788	0.737	0.403	6.07546e-15	control	Svil
90	9.82644e-19	0.556981	0.811	0.631	1.99231e-14	control	Baz1a
91	1.43995e-18	0.786473	0.798	0.594	2.9195e-14	control	Tlr2
92	5.1158e-18	0.615998	0.817	0.614	1.03723e-13	control	Ptpn12
93	5.10042e-17	0.535325	0.654	0.366	1.03411e-12	control	Maff
94	5.40117e-17	0.512251	0.692	0.376	1.09509e-12	control	Nlrp3
95	9.35436e-17	0.857599	0.462	0.148	1.8966e-12	control	Ifitm3
96	1.80296e-16	0.554127	0.74	0.446	3.65551e-12	control	Tbc1d9
97	2.08541e-15	0.596388	0.885	0.718	4.22817e-11	control	Ear2
98	2.94477e-14	0.545318	0.808	0.654	5.97053e-10	control	Zfp36l2
99	3.88642e-14	0.514165	0.532	0.255	7.87972e-10	control	Nfia
100	3.88908e-07	0.585876	0.628	0.399	0.00788512	control	Cxcl2
