## Supplementary material for "Helminth exposure protects against murine SARS-CoV-2 infection through macrophage dependent T cell activation": Table S3

### Sheet: Sheet 1
p_val	avg_log2FC	pct.1	pct.2	p_val_adj	cluster	gene
0	2.266	0.998	0.964	0	Inflammatory.Macs	Scgb1a1
0	1.51067	0.932	0.777	0	Inflammatory.Macs	Chil3
0	1.40673	0.958	0.928	0	Inflammatory.Macs	mt-Nd2
0	1.17571	0.768	0.827	0	Inflammatory.Macs	Ucp2
0	1.11406	0.883	0.908	0	Inflammatory.Macs	mt-Nd4
0	0.987391	0.792	0.882	0	Inflammatory.Macs	Rpl29
0	0.959154	0.848	0.911	0	Inflammatory.Macs	Ly6e
0	0.883192	0.881	0.918	0	Inflammatory.Macs	Rpl36
0	0.881284	0.949	0.857	0	Inflammatory.Macs	Apoe
0	0.841127	0.937	0.942	0	Inflammatory.Macs	mt-Cytb
0	0.819834	0.996	0.984	0	Inflammatory.Macs	mt-Co1
0	0.811406	0.981	0.917	0	Inflammatory.Macs	Cd74
0	0.80536	0.994	0.983	0	Inflammatory.Macs	mt-Atp6
0	0.726077	0.865	0.788	0	Inflammatory.Macs	Lyz2
4.00688e-304	0.722832	0.839	0.754	7.89035e-300	Inflammatory.Macs	H2-Aa
4.7507e-207	0.899558	0.727	0.835	9.35508e-203	Inflammatory.Macs	S100a11
3.50289e-201	0.83666	0.73	0.822	6.89789e-197	Inflammatory.Macs	Ctsd
4.16986e-201	3.02028	0.527	0.448	8.21128e-197	Inflammatory.Macs	Hbb-bs
2.1159e-191	1.11351	0.513	0.416	4.16664e-187	Inflammatory.Macs	Retnla
7.84612e-190	0.740374	0.136	0.437	1.54506e-185	Inflammatory.Macs	Idh3b
1.88499e-184	0.771333	0.196	0.562	3.71192e-180	Inflammatory.Macs	Pet100
2.80541e-181	1.04604	0.443	0.296	5.52441e-177	Inflammatory.Macs	Igkc
9.3271e-135	1.30591	0.378	0.246	1.83669e-130	Inflammatory.Macs	Sftpb
3.38065e-132	1.07819	0.494	0.381	6.65718e-128	Inflammatory.Macs	Igfbp7
1.34991e-118	0.82695	0.241	0.589	2.65824e-114	Inflammatory.Macs	Ndufv3
2.66681e-89	1.03756	0.407	0.32	5.25149e-85	Inflammatory.Macs	Gpx3
1.12561e-77	1.0212	0.353	0.264	2.21655e-73	Inflammatory.Macs	Eln
5.91609e-77	1.73553	0.193	0.097	1.165e-72	Inflammatory.Macs	Gm10062
2.35641e-74	0.906413	0.251	0.545	4.64023e-70	Inflammatory.Macs	Lgals9
2.12054e-62	2.02862	0.485	0.592	4.17576e-58	Inflammatory.Macs	Sec61a1
2.15718e-60	1.0963	0.319	0.236	4.24791e-56	Inflammatory.Macs	Serpina3n
2.07862e-54	1.49267	0.514	0.68	4.09322e-50	Inflammatory.Macs	mt-Atp8
1.12494e-49	0.761835	0.53	0.589	2.21524e-45	Inflammatory.Macs	Ctsh
1.32658e-43	0.890388	0.299	0.24	2.61231e-39	Inflammatory.Macs	Wfdc2
4.68614e-43	0.842028	0.235	0.456	9.22794e-39	Inflammatory.Macs	Csf2ra
4.6866e-34	1.15656	0.107	0.055	9.22885e-30	Inflammatory.Macs	Pde6a
4.40986e-31	0.74362	0.185	0.131	8.68389e-27	Inflammatory.Macs	Scgb3a1
2.45545e-30	2.36383	0.194	0.142	4.83528e-26	Inflammatory.Macs	Hba-a2
5.89526e-30	2.43521	0.225	0.177	1.16089e-25	Inflammatory.Macs	Hba-a1
1.26632e-27	1.41777	0.148	0.1	2.49364e-23	Inflammatory.Macs	5830416I19Rik
7.34021e-23	1.10284	0.208	0.169	1.44543e-18	Inflammatory.Macs	Cbr2
3.3655e-21	1.12315	0.342	0.359	6.62735e-17	Inflammatory.Macs	Trem2
1.60302e-20	1.18806	0.461	0.633	3.15667e-16	Inflammatory.Macs	Lgals3bp
1.20399e-09	1.03638	0.112	0.167	2.37089e-05	Inflammatory.Macs	D430042O09Rik
7.6902e-09	0.937797	0.492	0.749	0.000151435	Inflammatory.Macs	mt-Nd5
3.94457e-06	1.23894	0.12	0.106	0.0776765	Inflammatory.Macs	Slx1b
7.41949e-06	1.99075	0.116	0.102	0.146105	Inflammatory.Macs	Hbb-bt
1.28193e-05	1.319	0.445	0.694	0.252438	Inflammatory.Macs	Capns1
0.00214369	0.794498	0.124	0.119	1	Inflammatory.Macs	Sod3
0.00396204	1.29512	0.417	0.628	1	Inflammatory.Macs	mt-Nd4l
0	2.40939	0.915	0.451	0	Mono.Mac	C1qa
0	2.21302	0.976	0.211	0	Mono.Mac	Aif1
0	2.03656	0.983	0.236	0	Mono.Mac	Ms4a6c
0	1.9852	0.992	0.383	0	Mono.Mac	Lgmn
0	1.95643	0.999	0.725	0	Mono.Mac	Ctss
0	1.90498	0.951	0.593	0	Mono.Mac	C1qb
0	1.90188	0.963	0.225	0	Mono.Mac	Mafb
0	1.82998	0.894	0.165	0	Mono.Mac	Ms4a7
0	1.79895	0.489	0.095	0	Mono.Mac	Arg1
0	1.79552	0.925	0.405	0	Mono.Mac	C1qc
0	1.70902	0.986	0.386	0	Mono.Mac	Tgfbi
0	1.66521	0.994	0.477	0	Mono.Mac	Grn
0	1.606	0.81	0.087	0	Mono.Mac	Gatm
0	1.56869	0.998	0.574	0	Mono.Mac	Fcer1g
0	1.51422	0.998	0.649	0	Mono.Mac	Cyba
0	1.49296	0.961	0.168	0	Mono.Mac	Cd300c2
0	1.49058	0.852	0.126	0	Mono.Mac	Apoc2
0	1.47787	0.999	0.76	0	Mono.Mac	Ctsb
0	1.46248	0.931	0.112	0	Mono.Mac	C3ar1
0	1.45464	0.895	0.143	0	Mono.Mac	Ly86
0	1.43307	0.969	0.21	0	Mono.Mac	Ms4a6d
0	1.39456	0.933	0.232	0	Mono.Mac	Lst1
0	1.34443	1	0.945	0	Mono.Mac	Ftl1
0	1.32893	0.907	0.16	0	Mono.Mac	Clec12a
0	1.32843	0.982	0.448	0	Mono.Mac	Cstb
0	1.32512	0.996	0.511	0	Mono.Mac	Ctsz
0	1.30607	0.621	0.105	0	Mono.Mac	Cd72
0	1.29669	0.961	0.27	0	Mono.Mac	Cxcl16
0	1.29218	0.916	0.2	0	Mono.Mac	Cyp4f18
0	1.28647	0.958	0.195	0	Mono.Mac	Fcgr2b
0	1.26009	0.966	0.273	0	Mono.Mac	Zeb2
0	1.2487	0.937	0.167	0	Mono.Mac	Fcgr1
0	1.22188	0.981	0.457	0	Mono.Mac	Gpx1
0	1.21573	0.486	0.055	0	Mono.Mac	Ccl12
0	1.2116	0.887	0.217	0	Mono.Mac	Ms4a4c
0	1.20311	0.998	0.719	0	Mono.Mac	Psap
0	1.19149	0.921	0.222	0	Mono.Mac	Hexb
0	1.17919	0.992	0.397	0	Mono.Mac	Plin2
0	1.17884	0.925	0.202	0	Mono.Mac	Hexa
0	1.13668	0.984	0.471	0	Mono.Mac	Ifi30
0	1.12053	0.931	0.369	0	Mono.Mac	Rgs1
0	1.11462	0.945	0.241	0	Mono.Mac	Pla2g7
0	1.1075	0.964	0.342	0	Mono.Mac	Efhd2
0	1.10744	0.961	0.28	0	Mono.Mac	Snx5
0	1.10549	0.992	0.592	0	Mono.Mac	Atp6v0c
2.43868e-275	1.39642	0.99	0.619	4.80225e-271	Mono.Mac	Lgals3
2.57792e-225	1.56102	0.991	0.883	5.07643e-221	Mono.Mac	Apoe
3.92688e-221	1.68276	0.816	0.392	7.73281e-217	Mono.Mac	Fabp5
1.97438e-191	1.26062	0.928	0.625	3.88794e-187	Mono.Mac	H2-Eb1
1.18207e-108	1.50131	0.457	0.198	2.32773e-104	Mono.Mac	Ccl8
0	2.20785	0.85	0.212	0	T	Ms4a4b
0	2.07401	0.75	0.13	0	T	Cd3g
0	1.94304	0.755	0.157	0	T	Cd3d
0	1.76834	0.783	0.285	0	T	Nkg7
0	1.74636	0.807	0.234	0	T	Trbc2
0	1.70758	0.898	0.2	0	T	Ets1
0	1.5592	0.798	0.149	0	T	Ptpn22
0	1.55711	0.699	0.133	0	T	Ltb
0	1.55317	0.665	0.091	0	T	Icos
0	1.54308	0.689	0.083	0	T	Cd28
0	1.48917	0.831	0.313	0	T	Vps37b
0	1.47176	0.818	0.266	0	T	Hcst
0	1.44539	0.793	0.129	0	T	Il2rb
0	1.44339	0.44	0.041	0	T	Txk
0	1.44312	0.817	0.194	0	T	Ptprcap
0	1.41478	0.706	0.128	0	T	Trac
0	1.412	0.709	0.117	0	T	Cd3e
0	1.40381	0.657	0.121	0	T	Ctla4
0	1.38737	0.758	0.14	0	T	Cd2
0	1.38043	0.683	0.112	0	T	Ctsw
0	1.36621	0.623	0.131	0	T	Gramd3
0	1.35903	0.529	0.088	0	T	Klrd1
0	1.35763	0.736	0.112	0	T	Gimap1
0	1.35313	0.748	0.082	0	T	Skap1
0	1.3507	0.733	0.095	0	T	Lck
0	1.29599	0.537	0.088	0	T	Satb1
0	1.29185	0.669	0.073	0	T	Itk
0	1.27268	0.652	0.09	0	T	Stat4
0	1.26022	0.715	0.09	0	T	Gimap3
0	1.26021	0.788	0.18	0	T	Gimap4
0	1.22574	0.75	0.156	0	T	Ablim1
0	1.22258	0.721	0.235	0	T	Smad7
0	1.20302	0.958	0.809	0	T	Rpl13a
0	1.1923	0.535	0.051	0	T	Bcl11b
0	1.18087	0.747	0.231	0	T	Rapgef6
0	1.17713	0.72	0.142	0	T	Gimap6
0	1.17078	0.729	0.124	0	T	Sh2d2a
8.29033e-307	1.55139	0.63	0.169	1.63253e-302	T	Trbc1
6.41213e-303	1.18666	0.95	0.787	1.26268e-298	T	Rps15a
2.89379e-280	1.60723	0.779	0.33	5.69846e-276	T	Emb
2.20585e-278	1.23539	0.477	0.113	4.34377e-274	T	Rora
1.41066e-268	1.27656	0.947	0.487	2.77787e-264	T	Ptprc
6.37294e-254	1.51867	0.471	0.118	1.25496e-249	T	Il7r
2.83702e-214	1.19536	0.284	0.049	5.58665e-210	T	Ikzf2
1.47756e-202	1.29881	0.497	0.146	2.90961e-198	T	Cd8b1
3.70251e-201	1.71186	0.725	0.358	7.29098e-197	T	S100a4
2.86698e-191	1.88162	0.587	0.211	5.64567e-187	T	Gzmb
5.41589e-77	1.72447	0.526	0.271	1.0665e-72	T	Gm26917
4.66177e-73	2.37965	0.49	0.269	9.17996e-69	T	Gzma
3.57991e-59	1.85607	0.817	0.687	7.04957e-55	T	Ccl5
0	3.90891	0.988	0.805	0	Stromal.Fibroblasts	Mgp
0	3.21401	0.67	0.146	0	Stromal.Fibroblasts	Timp1
0	2.93498	0.894	0.274	0	Stromal.Fibroblasts	Sparc
0	2.86793	0.542	0.07	0	Stromal.Fibroblasts	Cxcl14
0	2.8466	0.74	0.168	0	Stromal.Fibroblasts	Col3a1
0	2.74203	0.695	0.158	0	Stromal.Fibroblasts	Col1a2
0	2.68522	0.884	0.265	0	Stromal.Fibroblasts	Bgn
0	2.63031	0.497	0.075	0	Stromal.Fibroblasts	Inmt
0	2.62366	0.589	0.057	0	Stromal.Fibroblasts	Limch1
0	2.51694	0.752	0.178	0	Stromal.Fibroblasts	Sparcl1
0	2.44633	0.813	0.226	0	Stromal.Fibroblasts	Serping1
0	2.39312	0.689	0.086	0	Stromal.Fibroblasts	Rarres2
0	2.27284	0.663	0.143	0	Stromal.Fibroblasts	Mfap4
0	2.26263	0.638	0.073	0	Stromal.Fibroblasts	Cald1
0	2.24632	0.62	0.055	0	Stromal.Fibroblasts	Fstl1
0	2.21746	0.486	0.056	0	Stromal.Fibroblasts	Gm13889
0	2.2137	0.594	0.034	0	Stromal.Fibroblasts	Rbp1
0	2.16114	0.51	0.045	0	Stromal.Fibroblasts	Ogn
0	2.13658	0.526	0.039	0	Stromal.Fibroblasts	Pdgfra
0	2.04289	0.548	0.079	0	Stromal.Fibroblasts	Plpp3
0	2.02329	0.354	0.028	0	Stromal.Fibroblasts	Fst
0	2.02174	0.475	0.039	0	Stromal.Fibroblasts	Cdo1
0	2.02005	0.486	0.038	0	Stromal.Fibroblasts	Mfap5
0	1.95778	0.545	0.046	0	Stromal.Fibroblasts	Lox
0	1.94771	0.584	0.068	0	Stromal.Fibroblasts	Serpinh1
0	1.92423	0.486	0.035	0	Stromal.Fibroblasts	Sfrp1
0	1.86057	0.443	0.038	0	Stromal.Fibroblasts	Apod
0	1.82391	0.549	0.065	0	Stromal.Fibroblasts	Fbn1
0	1.7998	0.531	0.086	0	Stromal.Fibroblasts	Vcam1
0	1.796	0.527	0.026	0	Stromal.Fibroblasts	Gpm6b
5.22476e-299	2.34003	0.372	0.042	1.02886e-294	Stromal.Fibroblasts	Tagln
4.79119e-290	2.33316	0.666	0.166	9.43481e-286	Stromal.Fibroblasts	Id3
1.56735e-285	2.53332	0.676	0.167	3.08642e-281	Stromal.Fibroblasts	Col1a1
2.40783e-262	2.07588	0.774	0.262	4.7415e-258	Stromal.Fibroblasts	Tmem176a
3.76515e-252	2.02735	0.613	0.142	7.41433e-248	Stromal.Fibroblasts	Hspb1
8.42179e-226	1.99046	0.738	0.244	1.65842e-221	Stromal.Fibroblasts	Serpina3n
1.72661e-224	1.92889	0.598	0.162	3.40005e-220	Stromal.Fibroblasts	Hsd11b1
1.74231e-219	2.34106	0.717	0.243	3.43095e-215	Stromal.Fibroblasts	Fmo2
2.98115e-209	2.13958	0.452	0.092	5.87048e-205	Stromal.Fibroblasts	Igfbp4
1.36482e-198	2.08448	0.653	0.211	2.6876e-194	Stromal.Fibroblasts	Fn1
1.26027e-191	2.0603	0.334	0.053	2.48172e-187	Stromal.Fibroblasts	Acta2
2.7871e-185	3.306	0.747	0.38	5.48835e-181	Stromal.Fibroblasts	Gsn
3.58096e-181	1.82316	0.64	0.221	7.05162e-177	Stromal.Fibroblasts	Cebpd
2.56079e-169	2.20342	0.755	0.334	5.04272e-165	Stromal.Fibroblasts	Gpx3
1.62042e-166	2.21649	0.737	0.324	3.19094e-162	Stromal.Fibroblasts	Mt2
2.27723e-161	2.23904	0.7	0.279	4.48432e-157	Stromal.Fibroblasts	Eln
5.85851e-132	2.68262	0.377	0.094	1.15366e-127	Stromal.Fibroblasts	Dcn
2.35974e-123	1.84631	0.884	0.678	4.6468e-119	Stromal.Fibroblasts	Mt1
2.42559e-85	2.80804	0.497	0.218	4.77647e-81	Stromal.Fibroblasts	Saa3
2.2533e-57	2.12313	0.244	0.077	4.4372e-53	Stromal.Fibroblasts	Cxcl13
0	1.34275	0.603	0.094	0	Monocytes	Gpr141
0	0.951771	0.252	0.01	0	Monocytes	Adgre4
6.50264e-278	1.12267	0.448	0.059	1.2805e-273	Monocytes	Ifitm6
9.25384e-231	0.987928	0.574	0.124	1.82227e-226	Monocytes	Klra2
4.93455e-230	1.01769	0.632	0.151	9.71712e-226	Monocytes	Emilin2
7.42366e-226	1.02623	0.506	0.096	1.46187e-221	Monocytes	F10
5.22186e-216	1.31266	0.712	0.203	1.02829e-211	Monocytes	Gda
1.14144e-201	1.44899	0.868	0.302	2.24773e-197	Monocytes	Ms4a6c
2.04087e-184	1.15963	0.774	0.256	4.01888e-180	Monocytes	Ifi207
1.21658e-178	1.0783	0.738	0.244	2.39569e-174	Monocytes	Napsa
1.2603e-177	1.49637	0.85	0.346	2.48179e-173	Monocytes	Cybb
8.99727e-174	1.13121	0.821	0.323	1.77174e-169	Monocytes	Lyn
1.12729e-170	1.27666	0.784	0.276	2.21986e-166	Monocytes	Ms4a4c
1.90696e-169	1.19233	0.864	0.404	3.75519e-165	Monocytes	Fam49b
1.41314e-163	1.43268	0.917	0.549	2.78275e-159	Monocytes	Cebpb
4.30456e-162	0.910851	0.757	0.256	8.47654e-158	Monocytes	Pirb
1.45779e-161	1.30541	0.76	0.286	2.87069e-157	Monocytes	Ifi204
2.08103e-155	1.05752	0.624	0.194	4.09797e-151	Monocytes	Naaa
2.47999e-150	1.06556	0.665	0.242	4.8836e-146	Monocytes	Bach1
1.15798e-148	0.928922	0.824	0.301	2.28028e-144	Monocytes	Alox5ap
5.3267e-148	1.16611	0.839	0.416	1.04893e-143	Monocytes	Ptpn1
1.76263e-144	0.925841	0.782	0.308	3.47097e-140	Monocytes	Tpd52
3.08878e-143	1.10227	0.625	0.218	6.08243e-139	Monocytes	Gsr
2.27204e-141	1.13547	0.519	0.148	4.4741e-137	Monocytes	Pou2f2
5.12082e-135	1.31179	0.299	0.054	1.00839e-130	Monocytes	Vcan
2.35518e-134	1.2895	0.585	0.194	4.63782e-130	Monocytes	Ccr2
1.07336e-133	0.963249	0.597	0.205	2.11365e-129	Monocytes	Ifi211
1.36652e-129	1.32785	0.342	0.073	2.69096e-125	Monocytes	F13a1
1.28086e-124	0.910879	0.82	0.336	2.52227e-120	Monocytes	Zeb2
1.57559e-123	1.10317	0.951	0.61	3.10265e-119	Monocytes	Fcer1g
1.72336e-117	1.85808	0.803	0.472	3.39363e-113	Monocytes	Plac8
7.50204e-114	1.07389	0.743	0.301	1.4773e-109	Monocytes	Fcgr4
2.67007e-113	1.22038	0.873	0.534	5.2579e-109	Monocytes	Samhd1
3.30149e-110	1.2453	0.842	0.5	6.5013e-106	Monocytes	Prdx5
2.16707e-109	1.01823	0.773	0.388	4.26739e-105	Monocytes	Zfand5
2.8912e-109	1.04702	0.784	0.394	5.69335e-105	Monocytes	Cd44
1.04098e-108	1.04538	0.887	0.504	2.0499e-104	Monocytes	Gpx1
1.11796e-108	0.91622	0.467	0.142	2.20148e-104	Monocytes	Ly6i
1.77214e-103	0.97301	0.705	0.284	3.48969e-99	Monocytes	Ms4a6d
8.91871e-96	1.11856	0.697	0.318	1.75627e-91	Monocytes	Il1b
5.3682e-89	0.983796	0.871	0.44	1.05711e-84	Monocytes	Tgfbi
2.37259e-85	0.942573	0.835	0.461	4.6721e-81	Monocytes	Sat1
3.16216e-82	0.952803	0.572	0.248	6.22693e-78	Monocytes	Itgal
2.31932e-79	1.03397	0.677	0.299	4.5672e-75	Monocytes	Mafb
1.49296e-78	0.928053	0.632	0.291	2.93994e-74	Monocytes	Slfn5
1.03218e-73	0.950223	0.716	0.375	2.03258e-69	Monocytes	S100a4
2.2414e-54	0.977567	0.605	0.299	4.41376e-50	Monocytes	Ccl2
4.25337e-50	1.21282	0.494	0.242	8.37574e-46	Monocytes	Ccl4
9.74626e-39	1.0587	0.947	0.814	1.91923e-34	Monocytes	Lyz2
7.44569e-30	1.22382	0.5	0.303	1.46621e-25	Monocytes	Thbs1
0	6.45128	0.984	0.459	0	Neutrophils	S100a9
0	6.12142	0.983	0.416	0	Neutrophils	S100a8
0	5.7262	0.836	0.123	0	Neutrophils	Retnlg
0	4.57815	0.934	0.268	0	Neutrophils	Cxcl2
0	4.33699	0.787	0.061	0	Neutrophils	G0s2
0	4.0017	0.958	0.309	0	Neutrophils	Il1b
0	3.89611	0.941	0.068	0	Neutrophils	Hdc
0	3.89365	0.771	0.062	0	Neutrophils	Wfdc21
0	3.65969	0.56	0.021	0	Neutrophils	Stfa2l1
0	3.64942	0.829	0.111	0	Neutrophils	Acod1
0	3.59172	0.421	0.014	0	Neutrophils	Cstdc4
0	3.46752	0.914	0.109	0	Neutrophils	Il1r2
0	3.46655	0.934	0.288	0	Neutrophils	Tnfaip2
0	3.30413	0.845	0.019	0	Neutrophils	Cxcr2
0	3.27949	0.901	0.112	0	Neutrophils	Trem1
0	3.15332	0.916	0.109	0	Neutrophils	Clec4d
0	3.10039	0.869	0.129	0	Neutrophils	Csf3r
0	3.07442	0.812	0.141	0	Neutrophils	Slpi
0	2.90394	0.759	0.022	0	Neutrophils	Mmp9
0	2.88632	0.941	0.326	0	Neutrophils	Mxd1
0	2.87869	0.745	0.089	0	Neutrophils	Slfn4
0	2.82674	0.921	0.28	0	Neutrophils	Lmnb1
0	2.76316	0.489	0.051	0	Neutrophils	Mmp8
0	2.71663	0.775	0.112	0	Neutrophils	Clec4e
0	2.70432	0.571	0.055	0	Neutrophils	Ifitm6
0	2.67289	0.51	0.014	0	Neutrophils	Asprv1
0	2.60734	0.995	0.758	0	Neutrophils	Srgn
0	2.57022	0.763	0.141	0	Neutrophils	Pglyrp1
0	2.45875	0.869	0.179	0	Neutrophils	Ccr1
0	2.39502	0.85	0.21	0	Neutrophils	Gsr
0	2.3212	0.771	0.162	0	Neutrophils	Lrg1
0	2.30106	0.885	0.291	0	Neutrophils	Ets2
0	2.28076	0.597	0.062	0	Neutrophils	Slc7a11
0	2.25605	0.808	0.201	0	Neutrophils	Gda
0	2.24337	0.873	0.225	0	Neutrophils	Cd300lf
0	2.23135	0.906	0.305	0	Neutrophils	Tpd52
0	2.22868	0.726	0.081	0	Neutrophils	Cd33
3.5256e-306	2.46235	0.895	0.3	6.94262e-302	Neutrophils	Alox5ap
3.93229e-306	2.69419	0.969	0.549	7.74346e-302	Neutrophils	Cebpb
6.76844e-305	2.24036	0.867	0.247	1.33284e-300	Neutrophils	Hp
4.56114e-298	3.56799	0.88	0.317	8.98179e-294	Neutrophils	Ifitm1
2.0317e-282	2.36475	0.89	0.319	4.00083e-278	Neutrophils	Txnip
2.56557e-273	2.31842	0.93	0.433	5.05212e-269	Neutrophils	Msrb1
3.97097e-262	2.32469	0.775	0.238	7.81963e-258	Neutrophils	Fbxl5
1.43381e-261	3.8145	0.888	0.399	2.82347e-257	Neutrophils	Wfdc17
2.33771e-256	2.47569	0.902	0.342	4.60342e-252	Neutrophils	Cd14
1.60476e-238	2.45515	0.864	0.363	3.16009e-234	Neutrophils	Resf1
5.29531e-223	2.23343	0.208	0.013	1.04275e-218	Neutrophils	Ngp
4.93064e-150	2.46523	0.689	0.281	9.70942e-146	Neutrophils	Ccrl2
8.23632e-119	2.64784	0.757	0.459	1.6219e-114	Neutrophils	Nfkbia
5.12552e-218	2.58618	0.557	0.101	1.00932e-213	Endothelial.1	Cldn5
1.72436e-209	2.43652	0.54	0.098	3.39562e-205	Endothelial.1	Egfl7
7.11475e-204	2.39947	0.625	0.137	1.40104e-199	Endothelial.1	Adgrf5
1.21366e-190	2.78055	0.772	0.268	2.38994e-186	Endothelial.1	Ly6c1
1.3787e-183	2.25857	0.551	0.114	2.71494e-179	Endothelial.1	Ramp2
3.64877e-166	2.54613	0.636	0.18	7.18516e-162	Endothelial.1	Epas1
1.7503e-145	2.38575	0.44	0.09	3.44669e-141	Endothelial.1	Hpgd
3.37843e-143	2.07868	0.395	0.072	6.6528e-139	Endothelial.1	Podxl
7.32229e-128	2.17271	0.432	0.096	1.4419e-123	Endothelial.1	Slco2a1
3.44621e-125	2.15912	0.364	0.069	6.78627e-121	Endothelial.1	Ptprb
3.53565e-120	2.19735	0.453	0.113	6.96239e-116	Endothelial.1	Calcrl
3.85763e-120	1.9022	0.395	0.083	7.59645e-116	Endothelial.1	Cdh5
4.41156e-120	2.20207	0.464	0.117	8.68725e-116	Endothelial.1	Clic5
3.55112e-99	1.71331	0.28	0.051	6.99286e-95	Endothelial.1	Cyyr1
7.47354e-93	2.21229	0.54	0.195	1.47169e-88	Endothelial.1	Timp3
2.45392e-92	2.09596	0.373	0.095	4.83226e-88	Endothelial.1	Cavin2
1.22678e-83	1.84876	0.273	0.056	2.41577e-79	Endothelial.1	Gpihbp1
1.33168e-83	1.54305	0.859	0.71	2.62234e-79	Endothelial.1	Ly6a
2.06214e-80	1.70615	0.291	0.065	4.06077e-76	Endothelial.1	Tspan7
4.9478e-77	1.88706	0.412	0.134	9.74321e-73	Endothelial.1	Pecam1
1.51833e-76	1.6626	0.28	0.064	2.98989e-72	Endothelial.1	Rasip1
6.33719e-76	1.7713	0.358	0.101	1.24792e-71	Endothelial.1	Cav1
4.26113e-73	2.22781	0.618	0.349	8.39101e-69	Endothelial.1	Sptbn1
1.2543e-70	1.59573	0.204	0.038	2.46996e-66	Endothelial.1	Prx
4.82143e-69	1.59471	0.252	0.057	9.49437e-65	Endothelial.1	Sema3f
3.79097e-66	1.85329	0.245	0.056	7.46517e-62	Endothelial.1	Sema3c
6.12536e-65	1.71323	0.345	0.105	1.20621e-60	Endothelial.1	Slc9a3r2
3.22839e-61	1.88801	0.395	0.146	6.35735e-57	Endothelial.1	Cd200
1.51783e-60	1.73373	0.297	0.084	2.9889e-56	Endothelial.1	Tm4sf1
4.90795e-60	1.69055	0.351	0.112	9.66473e-56	Endothelial.1	Lyve1
2.74847e-59	1.81101	0.367	0.126	5.41229e-55	Endothelial.1	Ace
4.1482e-57	1.80167	0.631	0.421	8.16864e-53	Endothelial.1	Clic4
1.2698e-56	1.5905	0.226	0.054	2.50049e-52	Endothelial.1	Tmem100
1.30778e-56	1.90472	0.351	0.124	2.57529e-52	Endothelial.1	Icam2
1.50773e-55	1.60057	0.282	0.081	2.96902e-51	Endothelial.1	Aqp1
6.10771e-55	1.59485	0.364	0.131	1.20273e-50	Endothelial.1	Pakap.1
2.89315e-54	1.48512	0.614	0.35	5.6972e-50	Endothelial.1	Ctla2a
3.26932e-53	1.87748	0.351	0.13	6.43794e-49	Endothelial.1	Flt1
1.0542e-43	1.678	0.219	0.063	2.07594e-39	Endothelial.1	Jcad
4.01519e-40	1.50454	0.265	0.092	7.90671e-36	Endothelial.1	Cavin1
1.86309e-39	1.53212	0.362	0.158	3.6688e-35	Endothelial.1	Cd36
1.20668e-36	1.7865	0.377	0.188	2.37619e-32	Endothelial.1	Bmpr2
8.14707e-33	1.59245	0.334	0.156	1.60432e-28	Endothelial.1	S1pr1
2.18618e-30	1.66671	0.269	0.113	4.30502e-26	Endothelial.1	Itga1
4.4028e-30	1.53808	0.206	0.072	8.66999e-26	Endothelial.1	Akap12
9.32929e-29	1.83231	0.505	0.388	1.83712e-24	Endothelial.1	Fkbp1a
1.21505e-25	1.51502	0.319	0.166	2.39267e-21	Endothelial.1	Rhoc
4.42609e-21	1.6683	0.33	0.198	8.71586e-17	Endothelial.1	Acvrl1
4.91455e-21	1.81492	0.249	0.119	9.67774e-17	Endothelial.1	Emp2
9.92042e-19	1.63609	0.319	0.193	1.95353e-14	Endothelial.1	Cd93
0	3.57746	0.949	0.089	0	Endothelial.2	Cldn5
0	3.34964	0.977	0.263	0	Endothelial.2	Ly6c1
0	3.12679	0.841	0.077	0	Endothelial.2	Hpgd
0	3.12562	0.952	0.182	0	Endothelial.2	Timp3
0	3.10601	0.958	0.101	0	Endothelial.2	Ramp2
0	3.05625	0.947	0.097	0	Endothelial.2	Calcrl
0	3.04714	0.952	0.065	0	Endothelial.2	Cdh5
0	3.03527	0.979	0.127	0	Endothelial.2	Adgrf5
0	2.99258	0.97	0.085	0	Endothelial.2	Egfl7
0	2.95986	0.984	0.169	0	Endothelial.2	Epas1
0	2.94159	0.85	0.054	0	Endothelial.2	Ptprb
0	2.92318	0.836	0.096	0	Endothelial.2	Lyve1
0	2.85418	0.924	0.111	0	Endothelial.2	Flt1
0	2.7664	0.933	0.102	0	Endothelial.2	Clic5
0	2.74259	0.958	0.116	0	Endothelial.2	Pecam1
0	2.73329	0.908	0.056	0	Endothelial.2	Podxl
0	2.70087	0.873	0.175	0	Endothelial.2	Cd93
0	2.66383	0.935	0.08	0	Endothelial.2	Slco2a1
0	2.55968	0.924	0.171	0	Endothelial.2	Bmpr2
0	2.52504	0.868	0.079	0	Endothelial.2	Cavin2
0	2.50876	0.901	0.083	0	Endothelial.2	Cav1
0	2.50671	0.887	0.141	0	Endothelial.2	Cd36
0	2.49333	0.889	0.109	0	Endothelial.2	Ace
0	2.46844	0.857	0.046	0	Endothelial.2	Tspan7
0	2.4597	0.845	0.032	0	Endothelial.2	Adgrl4
0	2.43485	0.732	0.041	0	Endothelial.2	Gpihbp1
0	2.41677	0.919	0.137	0	Endothelial.2	S1pr1
0	2.40269	0.885	0.107	0	Endothelial.2	Icam2
0	2.38034	0.778	0.036	0	Endothelial.2	Tmem100
0	2.35094	0.785	0.05	0	Endothelial.2	Plvap
0	2.33884	0.824	0.095	0	Endothelial.2	Itga1
0	2.33301	0.908	0.129	0	Endothelial.2	Cd200
0	2.33117	0.866	0.104	0	Endothelial.2	Thbd
0	2.25222	0.737	0.04	0	Endothelial.2	Sema3c
0	2.24719	0.836	0.063	0	Endothelial.2	Aqp1
0	2.24509	0.887	0.087	0	Endothelial.2	Slc9a3r2
0	2.22278	0.785	0.068	0	Endothelial.2	Tm4sf1
0	2.18328	0.896	0.105	0	Endothelial.2	Eng
0	2.17206	0.852	0.045	0	Endothelial.2	Rasip1
0	2.16902	0.868	0.045	0	Endothelial.2	Esam
0	2.12382	0.843	0.032	0	Endothelial.2	Cyyr1
0	2.12333	0.901	0.113	0	Endothelial.2	Pakap.1
0	2.09404	0.575	0.043	0	Endothelial.2	Vwf
0	2.08929	0.797	0.024	0	Endothelial.2	Clec14a
0	2.07091	0.935	0.193	0	Endothelial.2	Col4a1
4.09136e-294	2.11432	0.845	0.19	8.05671e-290	Endothelial.2	Wars
9.4279e-263	2.40275	0.97	0.338	1.85654e-258	Endothelial.2	Sptbn1
1.0134e-250	2.05264	0.831	0.203	1.99559e-246	Endothelial.2	Emp1
9.01702e-242	2.33338	0.988	0.409	1.77563e-237	Endothelial.2	Clic4
3.8536e-178	2.03941	0.933	0.406	7.5885e-174	Endothelial.2	Klf2
0	2.89344	0.459	0.038	0	Epithelial	Cldn18
0	2.18016	0.415	0.031	0	Epithelial	Aqp5
1.12651e-307	1.91333	0.311	0.016	2.21833e-303	Epithelial	Sec14l3
2.35129e-306	1.76973	0.357	0.023	4.63015e-302	Epithelial	Cldn3
2.64388e-292	2.93742	0.556	0.067	5.20632e-288	Epithelial	Krt8
1.33206e-289	1.74913	0.413	0.034	2.62309e-285	Epithelial	Clic3
1.44145e-276	2.21572	0.505	0.058	2.8385e-272	Epithelial	Cystm1
2.78515e-271	2.94536	0.556	0.072	5.48452e-267	Epithelial	Krt18
4.96475e-258	2.8199	0.512	0.064	9.77658e-254	Epithelial	Krt7
1.99332e-251	1.8361	0.379	0.033	3.92524e-247	Epithelial	Lmo7
1.72838e-229	2.27506	0.468	0.059	3.40352e-225	Epithelial	Krt19
1.91326e-227	2.65696	0.534	0.083	3.76758e-223	Epithelial	Selenbp1
4.97087e-201	3.57396	0.532	0.092	9.78863e-197	Epithelial	Ager
2.06203e-187	1.74959	0.35	0.039	4.06056e-183	Epithelial	Gprc5a
2.38376e-187	3.31172	0.544	0.103	4.69409e-183	Epithelial	Sftpd
1.26427e-174	2.64339	0.553	0.11	2.48959e-170	Epithelial	Emp2
1.107e-163	1.90082	0.42	0.065	2.17991e-159	Epithelial	Atp1b1
2.01155e-121	3.09419	0.665	0.253	3.96114e-117	Epithelial	Wfdc2
1.02513e-101	2.90176	0.422	0.102	2.01868e-97	Epithelial	Cxcl15
2.6672e-100	2.14184	0.141	0.011	5.25225e-96	Epithelial	Itga2b
3.87899e-96	2.24014	0.437	0.114	7.63852e-92	Epithelial	Tsc22d1
7.69989e-89	1.80073	0.352	0.078	1.51626e-84	Epithelial	Cryab
2.95079e-83	2.08436	0.743	0.466	5.81069e-79	Epithelial	Prdx6
2.80924e-81	1.94905	0.226	0.036	5.53195e-77	Epithelial	Slc34a2
1.25231e-78	2.10905	0.42	0.118	2.46604e-74	Epithelial	Clu
2.20224e-66	1.71416	0.498	0.19	4.33665e-62	Epithelial	Anxa3
2.69795e-62	1.65917	0.473	0.191	5.3128e-58	Epithelial	Chchd10
1.29888e-59	1.70215	0.286	0.072	2.55775e-55	Epithelial	Scd1
6.9478e-54	2.61818	0.57	0.294	1.36816e-49	Epithelial	Sftpb
7.43858e-53	1.94601	0.629	0.327	1.46481e-48	Epithelial	Cd9
1.4571e-52	1.86231	0.252	0.063	2.86933e-48	Epithelial	Cyp2f2
2.11382e-52	2.3034	0.485	0.22	4.16254e-48	Epithelial	Hopx
1.28037e-49	1.68694	0.233	0.057	2.52131e-45	Epithelial	Chil1
4.22649e-49	3.6304	0.5	0.245	8.32281e-45	Epithelial	Sftpa1
1.8828e-47	1.84824	0.459	0.209	3.7076e-43	Epithelial	Rgcc
1.74424e-46	2.83249	0.182	0.04	3.43476e-42	Epithelial	Nrgn
4.72178e-39	2.40104	0.129	0.024	9.29812e-35	Epithelial	Clec1b
4.62759e-34	2.0493	0.391	0.179	9.11265e-30	Epithelial	Cbr2
2.99262e-17	4.05183	0.755	0.696	5.89307e-13	Epithelial	Sftpc
7.76912e-17	3.02879	0.226	0.107	1.52989e-12	Epithelial	Pf4
4.14456e-16	2.7445	0.24	0.12	8.16147e-12	Epithelial	Gng11
5.28388e-13	2.92758	0.274	0.154	1.0405e-08	Epithelial	Scgb3a2
1.50192e-12	3.11401	0.58	0.454	2.95757e-08	Epithelial	Retnla
8.24359e-10	1.98924	0.961	0.979	1.62333e-05	Epithelial	Scgb1a1
2.55456e-09	1.6787	0.4	0.296	5.03043e-05	Epithelial	Lsm12
6.98424e-08	2.87289	0.243	0.152	0.00137534	Epithelial	Scgb3a1
4.35556e-06	1.76869	0.109	0.057	0.0857697	Epithelial	orf1ab
7.22965e-06	2.24021	0.104	0.055	0.142366	Epithelial	N
0.000250535	2.7658	0.143	0.095	1	Epithelial	Reg3g
0.00727012	1.79589	0.398	0.354	1	Epithelial	1810058I24Rik
0	1.58378	0.694	0.068	0	Pro.T.1	Pclaf
0	1.48283	0.656	0.074	0	Pro.T.1	Birc5
5.69018e-229	1.72663	0.852	0.185	1.12051e-224	Pro.T.1	Stmn1
1.91506e-228	1.33889	0.694	0.111	3.77114e-224	Pro.T.1	Mki67
2.82547e-214	1.09433	0.615	0.098	5.56392e-210	Pro.T.1	Cks1b
7.22974e-213	1.42588	0.598	0.088	1.42368e-208	Pro.T.1	Hist1h1b
3.11254e-209	1.45193	0.716	0.142	6.12921e-205	Pro.T.1	Dut
1.75959e-187	1.08112	0.579	0.099	3.46499e-183	Pro.T.1	Lig1
6.01082e-168	1.34228	0.566	0.099	1.18365e-163	Pro.T.1	Top2a
2.23269e-166	1.17402	0.59	0.115	4.39662e-162	Pro.T.1	Smc2
4.22834e-165	1.02819	0.574	0.112	8.32645e-161	Pro.T.1	Mcm3
4.38215e-159	1.32882	0.762	0.217	8.62932e-155	Pro.T.1	Selenoh
3.24395e-155	2.05416	0.956	0.524	6.38798e-151	Pro.T.1	Hmgb2
3.61376e-141	1.1024	0.516	0.094	7.11621e-137	Pro.T.1	Ube2c
5.47955e-138	1.62423	0.686	0.172	1.07903e-133	Pro.T.1	Cd3g
3.38426e-137	1.03186	0.612	0.135	6.66429e-133	Pro.T.1	Lat
2.87447e-123	1.12624	0.593	0.148	5.6604e-119	Pro.T.1	Cenpa
4.29057e-122	1.11786	0.705	0.197	8.44898e-118	Pro.T.1	Hist1h1e
2.26134e-119	1.22998	0.989	0.789	4.45304e-115	Pro.T.1	Ptma
1.81731e-114	1.19798	0.978	0.736	3.57864e-110	Pro.T.1	Ppia
1.14499e-110	1.07291	0.751	0.269	2.25471e-106	Pro.T.1	H2afv
3.15178e-110	1.09934	0.639	0.167	6.20648e-106	Pro.T.1	Trac
1.30296e-107	1.16302	0.746	0.285	2.5658e-103	Pro.T.1	Hmgn2
1.57708e-106	1.31853	0.872	0.419	3.10559e-102	Pro.T.1	Ran
8.02823e-104	1.40515	0.667	0.198	1.58092e-99	Pro.T.1	Cd3d
3.42253e-99	1.07903	0.986	0.872	6.73965e-95	Pro.T.1	Rpsa
7.22263e-99	1.23784	0.937	0.627	1.42228e-94	Pro.T.1	Pfn1
8.8145e-95	1.01875	0.768	0.311	1.73575e-90	Pro.T.1	Nucks1
3.02503e-94	1.39963	0.937	0.624	5.95689e-90	Pro.T.1	H2afz
5.18832e-94	1.32072	0.904	0.421	1.02168e-89	Pro.T.1	Tubb5
1.06252e-92	1.2353	0.842	0.417	2.09231e-88	Pro.T.1	Anp32b
2.98116e-92	1.03429	1	0.996	5.8705e-88	Pro.T.1	Tmsb4x
4.75911e-92	1.19786	0.97	0.749	9.37164e-88	Pro.T.1	Rps2
1.30953e-85	1.13492	0.817	0.412	2.57873e-81	Pro.T.1	Snrpe
4.09831e-85	1.13965	0.891	0.539	8.07039e-81	Pro.T.1	Hmgb1
1.39938e-84	1.07556	0.803	0.36	2.75565e-80	Pro.T.1	Nme1
1.42081e-84	1.35547	0.735	0.273	2.79786e-80	Pro.T.1	Trbc2
1.53359e-82	1.44066	0.686	0.258	3.01994e-78	Pro.T.1	Ms4a4b
2.07171e-82	1.0688	0.967	0.84	4.07961e-78	Pro.T.1	Rplp0
1.91666e-79	1.0924	0.683	0.238	3.77428e-75	Pro.T.1	Ptprcap
7.96547e-71	1.69921	0.615	0.235	1.56856e-66	Pro.T.1	Gzmb
1.61609e-69	1.29334	0.929	0.653	3.18241e-65	Pro.T.1	Lgals1
3.28123e-68	1.52154	0.768	0.38	6.46139e-64	Pro.T.1	S100a4
3.17458e-65	1.24414	0.866	0.529	6.25139e-61	Pro.T.1	S100a10
8.12688e-65	1.07422	0.525	0.168	1.60035e-60	Pro.T.1	Cd8b1
3.66595e-64	1.04907	0.91	0.623	7.21899e-60	Pro.T.1	Rbm3
7.00207e-61	1.01902	0.866	0.48	1.37885e-56	Pro.T.1	Cotl1
9.39794e-49	1.05632	0.904	0.688	1.85064e-44	Pro.T.1	Crip1
2.79237e-48	1.19751	0.514	0.203	5.49873e-44	Pro.T.1	Trbc1
3.22513e-21	1.63065	0.495	0.283	6.35092e-17	Pro.T.1	Gzma
0	3.49462	0.948	0.08	0	Pro.T.2	Hist1h1b
0	3.13152	0.933	0.085	0	Pro.T.2	Hist1h2ae
0	2.79014	0.948	0.133	0	Pro.T.2	Hist1h4d
0	2.68493	0.985	0.062	0	Pro.T.2	Pclaf
0	2.64057	0.98	0.089	0	Pro.T.2	Top2a
0	2.63176	0.959	0.191	0	Pro.T.2	Hist1h1e
0	2.53356	0.991	0.183	0	Pro.T.2	Stmn1
0	2.2949	0.983	0.104	0	Pro.T.2	Mki67
0	2.28777	0.968	0.066	0	Pro.T.2	Birc5
0	2.07785	0.834	0.024	0	Pro.T.2	Hist1h2ab
0	2.04646	0.875	0.085	0	Pro.T.2	Ube2c
0	1.93298	0.971	0.105	0	Pro.T.2	Smc2
0	1.78247	0.933	0.113	0	Pro.T.2	H2afx
0	1.77668	0.91	0.033	0	Pro.T.2	Nusap1
0	1.75533	0.93	0.138	0	Pro.T.2	Dut
0	1.72955	0.875	0.026	0	Pro.T.2	Hist1h3c
0	1.71669	0.872	0.058	0	Pro.T.2	Hist1h4h
0	1.71175	0.799	0.028	0	Pro.T.2	Cenpf
0	1.69453	0.852	0.046	0	Pro.T.2	Hist1h1d
0	1.68088	0.977	0.159	0	Pro.T.2	Trac
0	1.65213	0.956	0.052	0	Pro.T.2	Cdca8
0	1.6478	0.901	0.141	0	Pro.T.2	Cenpa
0	1.60151	0.846	0.043	0	Pro.T.2	Hist2h2ac
0	1.57936	0.933	0.091	0	Pro.T.2	Cks1b
0	1.55319	0.971	0.189	0	Pro.T.2	Tmpo
4.30995e-303	1.83923	0.98	0.165	8.48715e-299	Pro.T.2	Cd3g
1.04724e-300	1.69582	0.983	0.215	2.06223e-296	Pro.T.2	Smc4
4.52738e-295	1.49204	0.98	0.221	8.91532e-291	Pro.T.2	Anp32e
1.6753e-252	1.76095	0.983	0.28	3.29901e-248	Pro.T.2	Hmgn2
1.81243e-249	1.62835	0.983	0.191	3.56904e-245	Pro.T.2	Cd3d
1.35391e-245	3.98534	0.994	0.354	2.66613e-241	Pro.T.2	Hist1h2ap
1.86473e-244	1.86449	0.968	0.264	3.67203e-240	Pro.T.2	H2afv
2.99623e-231	1.56962	0.988	0.306	5.90017e-227	Pro.T.2	Nucks1
4.48977e-230	3.00235	1	0.523	8.84126e-226	Pro.T.2	Hmgb2
1.75072e-201	1.88844	0.956	0.251	3.44752e-197	Pro.T.2	Ms4a4b
8.60243e-192	1.99691	0.994	0.42	1.69399e-187	Pro.T.2	Tubb5
1.09317e-191	1.76155	0.988	0.267	2.15268e-187	Pro.T.2	Trbc2
7.06991e-187	1.52044	0.98	0.374	1.39221e-182	Pro.T.2	Ube2s
2.14531e-185	1.8328	1	0.537	4.22454e-181	Pro.T.2	Hmgb1
3.11109e-178	1.63218	1	0.789	6.12636e-174	Pro.T.2	Ptma
2.30719e-172	2.23546	0.866	0.229	4.54332e-168	Pro.T.2	Gzmb
8.58175e-172	1.53134	0.991	0.406	1.68992e-167	Pro.T.2	Dek
5.32706e-169	1.49829	0.985	0.414	1.04901e-164	Pro.T.2	Anp32b
9.8733e-165	1.50552	0.753	0.163	1.94425e-160	Pro.T.2	Cd8b1
1.00986e-163	1.65863	0.983	0.409	1.98862e-159	Pro.T.2	Tuba1b
3.32815e-156	1.68961	0.997	0.623	6.55379e-152	Pro.T.2	H2afz
1.09891e-144	1.73628	0.977	0.376	2.16397e-140	Pro.T.2	S100a4
1.43295e-138	1.62179	0.985	0.435	2.82176e-134	Pro.T.2	Arl6ip1
1.17075e-137	1.51734	0.939	0.314	2.30544e-133	Pro.T.2	Nkg7
1.55026e-61	2.00171	0.669	0.279	3.05278e-57	Pro.T.2	Gzma
0	3.70188	0.798	0.021	0	B	Cd79a
0	3.40961	0.806	0.031	0	B	Ebf1
0	3.39058	0.834	0.021	0	B	Ly6d
0	2.51342	0.87	0.11	0	B	Mef2c
0	2.47995	0.64	0.009	0	B	Ms4a1
0	2.31223	0.603	0.011	0	B	Iglc2
0	2.21924	0.709	0.045	0	B	Cd79b
0	2.12273	0.607	0.012	0	B	Ighd
0	2.09914	0.692	0.008	0	B	Bank1
0	1.95468	0.551	0.006	0	B	Iglc3
0	1.90096	0.619	0.01	0	B	Mzb1
0	1.88667	0.559	0.004	0	B	Gm31243
0	1.82594	0.255	0.006	0	B	Iglc1
0	1.79582	0.648	0.042	0	B	H2-DMb2
0	1.74347	0.502	0.006	0	B	Fcmr
0	1.73529	0.603	0.021	0	B	H2-Ob
0	1.54559	0.522	0.004	0	B	Pax5
0	1.53267	0.563	0.008	0	B	Fcrla
0	1.33135	0.53	0.016	0	B	Siglecg
7.20159e-303	1.29943	0.567	0.042	1.41814e-298	B	H2-Oa
3.0701e-238	1.45749	0.547	0.053	6.04565e-234	B	Ralgps2
5.2429e-233	1.26268	0.579	0.061	1.03243e-228	B	Blnk
1.52064e-211	1.2945	0.607	0.069	2.99444e-207	B	Scd1
5.61164e-182	3.34829	0.939	0.242	1.10504e-177	B	Ighm
1.47382e-177	1.33519	0.538	0.064	2.90224e-173	B	Ccr7
1.21296e-146	1.72494	0.656	0.118	2.38856e-142	B	Satb1
8.07454e-133	1.55615	0.644	0.125	1.59004e-128	B	Gm8369
9.89045e-128	4.0197	0.915	0.349	1.94763e-123	B	Igkc
5.51358e-112	1.27489	0.644	0.142	1.08573e-107	B	P2ry10
1.71462e-110	1.6886	0.862	0.316	3.37643e-106	B	Foxp1
3.17527e-108	1.22767	0.449	0.074	6.25274e-104	B	BE692007
4.36877e-101	1.56929	0.976	0.909	8.60298e-97	B	Rps27
5.01281e-95	1.55753	0.704	0.21	9.87123e-91	B	Rhoh
1.9747e-92	1.28926	0.83	0.307	3.88859e-88	B	Cd37
5.39321e-89	1.37919	0.976	0.855	1.06203e-84	B	Rps20
9.73853e-89	1.70358	0.13	0.007	1.91771e-84	B	Siglech
6.74703e-86	1.55884	0.951	0.762	1.32863e-81	B	Rpl12
3.53551e-85	1.24201	0.96	0.807	6.96212e-81	B	Rps16
1.25628e-84	1.26331	0.98	0.887	2.47386e-80	B	Rpl13
2.79204e-84	1.32755	0.976	0.82	5.49809e-80	B	Rpl13a
3.08973e-84	1.33225	0.619	0.17	6.08429e-80	B	Cd69
2.05014e-83	1.23181	0.757	0.258	4.03714e-79	B	Pdcd4
4.07344e-82	1.272	0.943	0.819	8.02141e-78	B	Rpl17
4.20172e-79	1.31619	0.943	0.772	8.27403e-75	B	Rps7
8.97485e-77	1.29512	0.968	0.821	1.76733e-72	B	Rps19
2.33962e-70	1.32449	0.895	0.434	4.60717e-66	B	Stk17b
2.57754e-64	1.27528	0.652	0.267	5.0757e-60	B	Dnajc7
2.38102e-63	1.23762	0.51	0.152	4.68871e-59	B	St8sia4
1.68475e-60	1.51357	0.846	0.467	3.3176e-56	B	Xist
6.75938e-48	1.47666	0.134	0.015	1.33106e-43	B	Ccr9
0	2.59326	0.833	0.072	0	Alv.Mac	Atp6v0d2
0	2.04103	0.58	0.041	0	Alv.Mac	Plet1
0	1.73815	0.661	0.052	0	Alv.Mac	Slc7a2
0	1.61359	0.686	0.057	0	Alv.Mac	F7
4.41018e-298	2.83145	0.792	0.091	8.68452e-294	Alv.Mac	Ctsk
6.19248e-263	1.59656	0.718	0.086	1.21942e-258	Alv.Mac	Hebp1
5.41156e-262	2.4248	0.653	0.066	1.06565e-257	Alv.Mac	Fabp4
2.61297e-258	2.13375	0.38	0.02	5.14547e-254	Alv.Mac	Marco
2.72332e-248	2.25735	0.661	0.072	5.36277e-244	Alv.Mac	Ear2
3.47462e-206	1.35202	0.596	0.071	6.84222e-202	Alv.Mac	Il18
9.78949e-196	1.61009	0.661	0.091	1.92775e-191	Alv.Mac	Clec4n
4.86545e-179	2.74286	0.816	0.176	9.58104e-175	Alv.Mac	Lpl
3.68591e-178	1.97517	0.698	0.113	7.2583e-174	Alv.Mac	Mrc1
3.36198e-175	1.76015	0.698	0.114	6.62041e-171	Alv.Mac	Ms4a8a
7.70137e-171	1.80927	0.69	0.114	1.51655e-166	Alv.Mac	Mcemp1
6.40339e-151	1.32403	0.702	0.138	1.26096e-146	Alv.Mac	Klhdc4
3.5685e-141	1.43442	0.559	0.083	7.02708e-137	Alv.Mac	Igf1
1.09439e-121	1.87507	1	0.994	2.15508e-117	Alv.Mac	Fth1
2.98122e-116	1.88108	0.804	0.209	5.87061e-112	Alv.Mac	Gpnmb
9.94074e-115	2.61492	0.918	0.36	1.95753e-110	Alv.Mac	Ccl6
2.09204e-114	2.42692	0.996	0.818	4.11964e-110	Alv.Mac	Lyz2
3.16036e-112	1.98652	0.996	0.951	6.22337e-108	Alv.Mac	Ftl1
9.32761e-112	1.31026	0.763	0.199	1.83679e-107	Alv.Mac	S100a1
3.51248e-104	2.1728	0.984	0.779	6.91678e-100	Alv.Mac	Ctsd
1.38747e-102	1.32951	0.69	0.184	2.7322e-98	Alv.Mac	Axl
5.32207e-102	1.98856	0.857	0.327	1.04802e-97	Alv.Mac	Cd9
1.36997e-100	1.56186	0.743	0.223	2.69775e-96	Alv.Mac	Abcg1
7.72269e-97	1.77749	0.743	0.243	1.52075e-92	Alv.Mac	Lipa
3.43475e-96	2.3474	0.996	0.841	6.76372e-92	Alv.Mac	Chil3
5.04782e-89	1.56125	0.739	0.256	9.94017e-85	Alv.Mac	Pld3
8.00404e-88	1.42693	0.71	0.202	1.57616e-83	Alv.Mac	Hmox1
2.46575e-85	1.9185	0.837	0.361	4.85556e-81	Alv.Mac	Cybb
1.39411e-82	1.70895	0.808	0.333	2.74529e-78	Alv.Mac	Creg1
6.5998e-81	1.56761	0.865	0.352	1.29963e-76	Alv.Mac	Cd63
3.5244e-80	1.81686	0.971	0.75	6.94025e-76	Alv.Mac	Psap
5.14613e-80	1.31756	0.739	0.251	1.01338e-75	Alv.Mac	Acp5
7.20979e-78	2.02219	0.914	0.436	1.41975e-73	Alv.Mac	Fabp5
2.1589e-73	1.56181	0.914	0.622	4.25131e-69	Alv.Mac	Txn1
5.89124e-67	1.38717	0.914	0.565	1.1601e-62	Alv.Mac	Ctsz
2.96837e-65	1.34315	0.988	0.755	5.84531e-61	Alv.Mac	Ctss
3.28819e-64	1.44574	0.865	0.464	6.47511e-60	Alv.Mac	Plin2
4.89692e-60	2.62919	0.796	0.385	9.64302e-56	Alv.Mac	Spp1
6.17192e-60	1.38665	0.812	0.394	1.21538e-55	Alv.Mac	Mpeg1
6.93591e-56	1.83753	0.249	0.04	1.36582e-51	Alv.Mac	Mmp12
1.86106e-54	1.49071	0.902	0.586	3.6648e-50	Alv.Mac	Prdx1
2.17263e-47	1.31941	0.78	0.386	4.27835e-43	Alv.Mac	Cfb
4.129e-47	1.39467	0.661	0.269	8.13083e-43	Alv.Mac	Serpina3g
9.33521e-46	1.34134	0.424	0.118	1.83829e-41	Alv.Mac	Mfge8
1.89174e-44	1.43217	0.816	0.417	3.72521e-40	Alv.Mac	Ctsl
5.09158e-44	1.31556	0.824	0.492	1.00263e-39	Alv.Mac	Ctsc
0	1.53228	0.373	0.013	0	DC	Il4i1
0	1.39009	0.329	0.01	0	DC	Bcl2l14
8.60294e-308	2.9059	0.631	0.05	1.69409e-303	DC	Tbc1d4
4.75865e-286	2.07395	0.329	0.012	9.37073e-282	DC	Ccl17
5.76526e-275	1.51148	0.796	0.09	1.13529e-270	DC	Cbfa2t3
2.39389e-270	1.38441	0.716	0.075	4.71405e-266	DC	Rogdi
1.20467e-181	1.52856	0.742	0.125	2.37223e-177	DC	Pkib
1.65875e-171	2.92338	0.378	0.031	3.26641e-167	DC	Fscn1
1.35335e-166	1.67394	0.382	0.032	2.66502e-162	DC	Cacnb3
9.68238e-158	2.12546	0.822	0.186	1.90665e-153	DC	Bcl2a1d
2.20435e-156	1.3204	0.631	0.097	4.34081e-152	DC	Grasp
1.82599e-142	1.80061	0.831	0.187	3.59574e-138	DC	Traf1
6.41588e-136	1.84339	0.711	0.153	1.26341e-131	DC	Etv3
6.8069e-132	2.78055	0.476	0.065	1.34042e-127	DC	Ccr7
1.13996e-131	1.82506	0.916	0.303	2.2448e-127	DC	Syngr2
2.0516e-122	1.29357	0.716	0.163	4.04001e-118	DC	Lactb
6.37155e-120	2.02357	0.907	0.264	1.25469e-115	DC	Basp1
1.3772e-117	1.43964	0.587	0.108	2.71198e-113	DC	Bcl2a1a
1.75154e-111	1.58252	0.627	0.13	3.44913e-107	DC	Marcksl1
3.6398e-110	1.85034	0.849	0.258	7.16749e-106	DC	Napsa
1.53312e-102	3.17346	0.987	0.754	3.01902e-98	DC	Cst3
4.04047e-97	1.9281	0.978	0.467	7.95649e-93	DC	Lsp1
2.13461e-93	2.02712	0.862	0.325	4.20347e-89	DC	Bcl2a1b
4.18543e-90	1.47523	0.644	0.169	8.24195e-86	DC	Relb
4.34865e-90	1.87436	0.942	0.495	8.56337e-86	DC	Atox1
2.82143e-88	1.49446	0.569	0.128	5.55596e-84	DC	Ifi205
3.78492e-88	1.56781	0.844	0.307	7.45327e-84	DC	Rel
2.26956e-82	1.41064	0.947	0.454	4.46922e-78	DC	Psmb9
6.66924e-77	1.97855	0.422	0.084	1.31331e-72	DC	Zmynd15
2.03364e-75	1.48079	0.716	0.264	4.00464e-71	DC	Gng10
8.47519e-75	2.18382	0.889	0.349	1.66893e-70	DC	Epsti1
1.97939e-73	1.963	0.756	0.278	3.89782e-69	DC	Tmem123
3.88602e-72	2.04632	0.867	0.383	7.65236e-68	DC	S100a4
5.86603e-71	1.82824	0.996	0.729	1.15514e-66	DC	Calm1
3.61296e-69	1.48066	0.933	0.433	7.11465e-65	DC	Psme2
1.10131e-68	2.09872	0.947	0.657	2.16871e-64	DC	H2-Eb1
4.79128e-66	1.73503	0.964	0.627	9.43498e-62	DC	H2afz
9.97231e-63	1.36612	0.498	0.13	1.96375e-58	DC	Tspan3
1.24643e-61	1.26498	0.969	0.528	2.45447e-57	DC	Ifi30
1.86973e-61	1.27338	0.729	0.267	3.68187e-57	DC	Ccnd2
1.18648e-59	1.35753	0.951	0.578	2.33641e-55	DC	Sub1
6.64185e-56	1.54948	0.44	0.114	1.30791e-51	DC	Socs2
2.58684e-55	1.75996	0.733	0.289	5.09401e-51	DC	Samsn1
2.09741e-54	1.32202	0.591	0.194	4.13021e-50	DC	Ktn1
3.44756e-48	1.37353	0.813	0.394	6.78893e-44	DC	Id2
8.75971e-47	1.53604	0.956	0.788	1.72496e-42	DC	H2-Aa
2.65626e-46	1.25608	1	0.996	5.2307e-42	DC	Tmsb4x
5.05543e-42	1.40824	0.96	0.689	9.95516e-38	DC	Crip1
1.6133e-37	1.47785	0.813	0.399	3.17691e-33	DC	Txndc17
5.44104e-36	1.53731	0.924	0.791	1.07145e-31	DC	H2-Ab1
0	3.01519	0.804	0.01	0	Fibroblasts	Gpm6a
0	3.00071	0.843	0.01	0	Fibroblasts	Upk3b
0	2.44956	0.725	0.005	0	Fibroblasts	Lrrn4
0	2.30293	0.706	0.009	0	Fibroblasts	Nkain4
0	2.26853	0.765	0.014	0	Fibroblasts	Rspo1
0	2.17893	0.725	0.014	0	Fibroblasts	Aldh1a2
4.00868e-290	2.45408	0.745	0.018	7.8939e-286	Fibroblasts	Upk1b
3.15655e-227	3.15935	0.863	0.033	6.21588e-223	Fibroblasts	Efemp1
1.08598e-206	3.89678	0.863	0.037	2.13851e-202	Fibroblasts	Msln
1.59411e-198	2.15318	0.647	0.021	3.13911e-194	Fibroblasts	Podn
2.48561e-188	2.98841	0.824	0.037	4.89467e-184	Fibroblasts	Slc39a8
8.04947e-174	2.13503	0.588	0.019	1.5851e-169	Fibroblasts	Gas1
1.01256e-148	3.17864	0.49	0.016	1.99393e-144	Fibroblasts	Slurp1
5.4501e-139	3.31806	0.843	0.054	1.07323e-134	Fibroblasts	Gpc3
6.04726e-136	2.28669	0.745	0.042	1.19083e-131	Fibroblasts	Bicc1
1.8999e-119	4.50529	0.882	0.072	3.74129e-115	Fibroblasts	Igfbp5
1.19e-115	2.43293	0.765	0.052	2.34334e-111	Fibroblasts	C2
3.35185e-112	2.94153	0.863	0.069	6.60047e-108	Fibroblasts	Ptgis
3.57701e-106	3.54965	0.941	0.091	7.04384e-102	Fibroblasts	Igfbp6
2.83869e-93	3.51621	0.863	0.088	5.58995e-89	Fibroblasts	Gas6
1.81257e-90	2.56145	0.725	0.062	3.56931e-86	Fibroblasts	Gm20186
4.4879e-90	2.90489	0.863	0.085	8.83758e-86	Fibroblasts	Aqp1
1.13678e-89	2.67523	0.804	0.074	2.23856e-85	Fibroblasts	C1s1
1.14899e-88	2.56221	0.706	0.058	2.26258e-84	Fibroblasts	Ccdc80
2.88404e-84	2.82819	0.765	0.072	5.67925e-80	Fibroblasts	Aebp1
4.7829e-84	2.98176	0.922	0.107	9.41848e-80	Fibroblasts	Dcn
1.43533e-82	3.56227	0.941	0.116	2.82645e-78	Fibroblasts	Rarres2
5.18449e-80	2.19117	0.804	0.079	1.02093e-75	Fibroblasts	Krt8
9.0375e-79	2.24196	0.745	0.069	1.77966e-74	Fibroblasts	Krt19
2.40138e-77	2.65143	0.804	0.084	4.72879e-73	Fibroblasts	Krt18
4.13355e-73	2.30625	0.725	0.075	8.13979e-69	Fibroblasts	Syne2
5.39481e-64	2.30911	0.765	0.09	1.06235e-59	Fibroblasts	Col6a1
2.00762e-59	2.28575	0.725	0.094	3.9534e-55	Fibroblasts	Gm12840
4.71206e-59	2.94975	0.941	0.165	9.27899e-55	Fibroblasts	Hspb1
1.8402e-56	2.25205	0.745	0.103	3.62372e-52	Fibroblasts	C1ra
1.10208e-50	3.00941	0.784	0.13	2.17022e-46	Fibroblasts	C4b
4.30223e-50	2.23115	0.824	0.137	8.47194e-46	Fibroblasts	Id1
1.48832e-48	2.22937	0.784	0.125	2.93079e-44	Fibroblasts	Clu
1.26736e-45	2.21392	0.725	0.114	2.49569e-41	Fibroblasts	Cfh
2.35781e-41	2.69322	0.941	0.256	4.643e-37	Fibroblasts	Serping1
1.34216e-40	2.20476	0.745	0.141	2.64298e-36	Fibroblasts	Arhgef12
4.23303e-39	2.63853	0.863	0.234	8.33568e-35	Fibroblasts	Cd2ap
7.13781e-39	3.22383	0.804	0.167	1.40558e-34	Fibroblasts	Slpi
6.61464e-38	2.14392	0.725	0.152	1.30256e-33	Fibroblasts	Mpp6
8.23603e-38	3.97474	1	0.449	1.62184e-33	Fibroblasts	C3
6.00406e-35	2.55557	0.863	0.245	1.18232e-30	Fibroblasts	Rnase4
9.68125e-35	2.90997	0.922	0.267	1.90643e-30	Fibroblasts	Fmo2
2.40641e-31	2.79397	0.922	0.391	4.73871e-27	Fibroblasts	Cfb
6.98688e-28	2.25118	0.882	0.33	1.37586e-23	Fibroblasts	Timp2
9.54246e-25	2.12696	0.667	0.181	1.8791e-20	Fibroblasts	Gstp1
